# Defining the age-dependent and tissue-specific circadian transcriptome in male mice

**DOI:** 10.1101/2022.04.27.489594

**Authors:** Christopher A. Wolff, Miguel A. Gutierrez-Monreal, Lingsong Meng, Xiping Zhang, Lauren G. Douma, Hannah M. Costello, Collin M. Douglas, Elnaz Ebrahimi, Bryan R. Alava, Andrew R. Morris, Mehari M. Endale, G. Ryan Crislip, Kit-yan Cheng, Elizabeth A. Schroder, Brian P. Delisle, Andrew J. Bryant, Michelle L. Gumz, Zhiguang Huo, Andrew C. Liu, Karyn A. Esser

**Author notes:** These authors contributed equally (Christopher A. Wolff, Miguel A. Gutierrez-Monreal). Senior Author (Andrew J. Bryant, Michelle L. Gumz, Zhiguang Huo).

## Abstract

Cellular circadian clocks direct a daily transcriptional program that supports homeostasis and resilience. Emerging evidence supports age-associated changes in circadian functions. To define age-dependent changes at the systems level, we profiled the circadian transcriptome in the hypothalamus, lung, heart, kidney, skeletal muscle, and adrenal gland in 3 age groups. We found age-dependent and tissue-specific clock output changes. Aging reduced the number of rhythmically expressed genes (REGs), indicative of weakened circadian control. Many genes gained rhythmicity in old tissues, reflecting an adaptive response. REGs were enriched for the hallmarks of aging, adding a new dimension to our understanding of aging. Differential gene expression analysis found that there were temporally distinct clusters of genes in tissue-specific manner. Increased daily gene expression variability is a common feature of aged tissues. This novel analysis extends the landscape of the understanding of aging and highlights the impact of aging on circadian clock function and temporal changes in gene expression.

**HIGHLIGHTS:**

- Rhythmically expressed genes (REGs) in Young, but not Old mice, are enriched for the aging hallmarks across all tissues.
- The numbers of REGs decline across all tissues with age implicating the circadian clock in altered homeostasis.
- Age- and tissue-specific differentially expressed genes (DEGs) cluster at specific times of the day.
- Increase in gene expression variability over a day is a common feature of aging tissues.
