## Supplementary material for "Defining the age-dependent and tissue-specific circadian transcriptome in male mice": Table S2

### Sheet: Oscillate in All Ages
genes	pvalue_Young	pvalue_Aged	pvalue_Old
Tsc22d3	0.000672319	0.00480095	0.000188862
Rgs16	0.000820035	0.00283101	0.00438746
Gpt2	0.00141451	0.000501619	0.00209968
Hnrnpdl	0.00192936	0.000499691	0.00425464
Plin4	0.0061212	5.35942e-05	0.00511135
Lamp5	0.0067597	0.00406628	0.00512678
Kirrel2	0.0093119	0.004301	9.02505e-06
Hif3a	0.00945487	0.00772685	0.0024393

### Sheet: Oscillate in Young Hypo ONLY
genes	pvalue_Young	pvalue_Aged	pvalue_Old
Gm11681	3.27883e-05	0.234305	0.895387
Elmo1	0.000114556	0.394263	0.175532
Yipf3	0.000159583	0.853807	0.620286
Gm12537	0.000163766	0.947094	0.433032
Ttc19	0.000268243	0.449565	0.249269
Nat9	0.000309131	0.935509	0.567536
Gemin8	0.000351107	0.386217	0.96141
Gm2451	0.000353791	0.229727	0.473819
Fbxw23	0.000396343	0.151504	0.310705
Afap1l2	0.000418312	0.103764	0.503872
4933407L21Rik	0.00043958	0.173696	0.27904
Fchsd1	0.000610509	0.233975	0.502601
Fshb	0.000646317	0.838567	0.269873
Gm42756	0.000659209	0.103388	0.369812
Kcns2	0.000679109	0.532639	0.18345
Traf1	0.000716945	0.279635	0.338587
Fmn1	0.000752429	0.506332	0.314792
Imp4	0.000795924	0.174876	0.114068
Irf1	0.000982569	0.882213	0.170216
Msx1	0.00105073	0.112391	0.819361
Med9os	0.00110409	0.580748	0.782007
A230001M10Rik	0.00110856	0.370435	0.622762
Endou	0.00117333	0.222363	0.320697
Pisd	0.00119428	0.387762	0.9751
Gm10156	0.00122224	0.894086	0.803841
1700063D05Rik	0.00123202	0.40155	0.640713
Mcam	0.00123795	0.117832	0.61727
Thg1l	0.00125106	0.782024	0.238291
Tnfaip8l3	0.00126478	0.135283	0.546446
Slc8b1	0.00150051	0.402119	0.973502
AU020206	0.00153578	0.653535	0.247133
Traf4	0.00162942	0.205367	0.740819
Rpa2	0.00171891	0.774181	0.875692
Nup62	0.00193677	0.54996	0.782115
Rgs3	0.00197116	0.109501	0.167796
Khdrbs3	0.00200797	0.145686	0.121739
Rflnb	0.00202257	0.110288	0.185501
Gm36855	0.00203183	0.31635	0.143531
Fancm	0.00214684	0.566399	0.243143
Wrap53	0.00223849	0.674301	0.971806
H2-Q4	0.00227986	0.423093	0.19037
Fzd10	0.00228264	0.301255	0.106426
Ethe1	0.00228989	0.678428	0.676967
Lpp	0.0023597	0.462572	0.306234
Ctdsp1	0.00237437	0.739135	0.113904
Smim24	0.00241939	0.709179	0.424083
Gm42984	0.00258777	0.289592	0.88434
Hecw1	0.00261717	0.648756	0.552822
Msrb2	0.00264858	0.582276	0.543566
Cd33	0.00265986	0.351809	0.641099
Kdelr1	0.00267048	0.144369	0.785006
Gstt2	0.00267287	0.27819	0.256502
Acox3	0.00268806	0.149039	0.801961
2021-09-09	0.00276362	0.325172	0.917158
Aamdc	0.00277116	0.438044	0.381921
Nit1	0.00277604	0.443684	0.815864
Tmem159	0.00280316	0.697036	0.456334
Magef1	0.00282588	0.608253	0.676768
Ptpn4	0.00289117	0.479163	0.654742
Gm9917	0.00298428	0.680791	0.801016
Plekhd1	0.0030446	0.142162	0.116073
Vit	0.00306336	0.277124	0.899547
Tspan31	0.00311853	0.135059	0.213193
Dnajb2	0.00312375	0.900717	0.825118
Cdc42ep1	0.0031437	0.50676	0.802621
Slc25a33	0.00315867	0.202057	0.211762
Bag3	0.00320395	0.152005	0.736369
Ttc32	0.0032523	0.185214	0.154057
Ogfrl1	0.00335178	0.404866	0.99921
Tmem238	0.00336252	0.271597	0.783294
Hspd1-ps3	0.0034472	0.640249	0.580573
4933412E12Rik	0.0035879	0.56091	0.591477
Socs3	0.00360814	0.933204	0.714997
Mob1b	0.00361271	0.171381	0.723033
Snx19	0.00361725	0.6959	0.169348
Ybey	0.00365119	0.418319	0.902136
Rcbtb1	0.0036623	0.610106	0.298546
Nek8	0.00368785	0.122571	0.784246
Zc3h12a	0.00369369	0.24371	0.812911
Mapk3	0.00372037	0.236442	0.816298
Trmt11	0.00380664	0.889812	0.250262
Loxl1	0.00383736	0.604352	0.611835
Klf11	0.00388688	0.693765	0.115078
Rbms2	0.00389955	0.979945	0.670684
Gm15559	0.00401355	0.535471	0.397312
Osbpl3	0.00401574	0.506178	0.587999
Scn1a	0.00403722	0.896683	0.571734
Arrdc4	0.00405682	0.283966	0.746046
Cga	0.00408352	0.652165	0.235812
Nup93	0.00418051	0.100149	0.85626
Creld2	0.00418404	0.245391	0.245408
Gm5086	0.00418415	0.492232	0.653086
Ano5	0.004242	0.140519	0.344089
C130026L21Rik	0.00428545	0.78587	0.321639
Urgcp	0.00429388	0.320558	0.155333
Dtx4	0.00430052	0.309629	0.742498
A930015D03Rik	0.00442008	0.178112	0.212422
Gm28756	0.0044416	0.895595	0.105727
Derl1	0.00445911	0.92511	0.848928
Tspan15	0.00447664	0.556856	0.775622
Pdp1	0.00453254	0.75271	0.293876
Hexa	0.00462948	0.386294	0.501281
Cstad	0.00475237	0.274834	0.149781
Senp2	0.0048218	0.309848	0.343787
Nmt1	0.00487298	0.579495	0.161361
Terb1	0.00495611	0.405055	0.474781
Ppp1r10	0.00497135	0.694918	0.222523
Serpine1	0.0049807	0.300582	0.446992
Echdc3	0.00502974	0.525388	0.255078
Gm12592	0.00509788	0.447453	0.622202
Asb7	0.00510797	0.468099	0.544071
Grm1	0.00514894	0.121462	0.127072
Mrps11	0.00521882	0.813804	0.717105
Ephb1	0.00523828	0.500829	0.505392
Tmem107	0.00524462	0.433122	0.860518
Patj	0.00531199	0.570886	0.106983
Taok1	0.00534631	0.331871	0.252441
Ubl7	0.00537549	0.688985	0.137248
Gm19026	0.00543522	0.823119	0.630191
Tfrc	0.00546677	0.149491	0.122045
Clec7a	0.00547288	0.224012	0.204451
Acot2	0.00548255	0.130371	0.189275
2610306M01Rik	0.0055727	0.747108	0.65247
Rbm12	0.00560897	0.157236	0.948402
Pisd-ps2	0.00573153	0.188259	0.294446
D5Ertd579e	0.00574364	0.453182	0.142843
Gpx7	0.0057477	0.773644	0.289878
Galns	0.00578165	0.103384	0.230261
E2f2	0.00581796	0.27513	0.342297
Aprt	0.00585574	0.579455	0.824349
Fezf2	0.00591649	0.213876	0.59555
Gabra4	0.00592403	0.952522	0.286924
Dynll1	0.00604016	0.136098	0.538039
2021-03-08	0.00612816	0.314076	0.712844
Vasn	0.00613783	0.354774	0.769374
Sh3bgr	0.00623939	0.574754	0.386757
Ggta1	0.00628316	0.521029	0.304568
Sat1	0.00634845	0.236304	0.425181
Asap1	0.00639306	0.599923	0.580979
Plcg2	0.00645262	0.555084	0.318328
Tnfaip8l1	0.00646487	0.615666	0.786429
Srd5a3	0.00649448	0.766469	0.8424
Gm11361	0.00650731	0.799797	0.469246
Paqr7	0.00657304	0.756666	0.181187
Gm4221	0.00658935	0.673839	0.277866
Ino80dos	0.00664532	0.171986	0.138349
Tmem88	0.00668021	0.590268	0.555119
Nat14	0.00670642	0.303097	0.946827
Tbx19	0.0067875	0.18285	0.780286
Actr1a	0.00683977	0.695322	0.354417
Ap1m1	0.00686123	0.693886	0.31783
Mettl16	0.0069155	0.110803	0.878678
Rasgrp3	0.0070041	0.167965	0.584264
Cox6a2	0.00704164	0.372291	0.547244
Trim34a	0.00704515	0.580079	0.2559
Litaf	0.00708657	0.239371	0.884635
Capn10	0.00715188	0.129524	0.781565
Cyp4f14	0.00727716	0.446667	0.282865
Cdk5rap1	0.0073206	0.240245	0.839802
Crip2	0.00739257	0.399355	0.88464
Zfp729a	0.00743842	0.307604	0.601502
Gm4419	0.0074567	0.184268	0.57116
Cbx3-ps6	0.00748461	0.134653	0.926668
B230322F03Rik	0.00755972	0.991108	0.589856
Rpl13-ps6	0.00764955	0.325197	0.678123
Lpcat3	0.00767562	0.194816	0.916022
Timm50	0.00769668	0.580072	0.569686
Spryd4	0.00776649	0.905211	0.236665
Cckbr	0.0078226	0.946798	0.299443
Vgll3	0.00786759	0.228677	0.731198
Sac3d1	0.00788893	0.743949	0.864979
Gapdh	0.00790452	0.652892	0.445999
Cnnm4	0.00790813	0.17916	0.505018
Gm12408	0.00794106	0.707234	0.548989
Zfp36l2	0.00799731	0.308559	0.215574
Mmp2	0.00800861	0.272918	0.419414
Tgfb1i1	0.00806475	0.711899	0.631311
Tdrd6	0.00808099	0.101223	0.191832
Gm19935	0.00811138	0.163866	0.441643
Slc22a21	0.00829687	0.159605	0.419719
Gm4349	0.0083555	0.532858	0.504991
Zfp647	0.00843384	0.955777	0.82664
Sgk2	0.008436	0.159998	0.943557
Gm47096	0.00859013	0.381417	0.372013
Rnf144a	0.00863288	0.275841	0.882754
Ubr3	0.00864252	0.751854	0.316439
Cuta	0.00882581	0.613418	0.859475
Naga	0.00884845	0.667238	0.469555
Ttc41	0.00887551	0.565767	0.42112
Gucy2f	0.00889	0.212025	0.543276
Zfp185	0.00892607	0.278169	0.50455
Uck1	0.0089376	0.274524	0.89732
Prkg2	0.00893926	0.802578	0.815993
Gm15860	0.00898531	0.878937	0.389098
Uvssa	0.00900535	0.20587	0.119581
Gm13991	0.0090155	0.248281	0.492861
Gm17634	0.00912862	0.782256	0.457834
Coq5	0.00919934	0.16705	0.283773
Mrps6	0.00935226	0.263611	0.390372
Dcps	0.00949311	0.423324	0.913494
Akt1s1	0.00953281	0.435228	0.761321
Gcnt4	0.00964164	0.465321	0.833255
2500004C02Rik	0.00964334	0.383724	0.170079
Glipr2	0.00973524	0.186529	0.310602
Ier2	0.00975794	0.986471	0.694196
Cdk2	0.0098115	0.175177	0.328379
Fam135a	0.00988777	0.563388	0.262428
Smad9	0.00993468	0.352897	0.545855
Cd44	0.00996982	0.752552	0.114659

### Sheet: Oscillate in Aged Only
genes	pvalue_Young	pvalue_Aged	pvalue_Old
Rab39	0.15517	2.81561e-05	0.714657
Gm2061	0.3595	0.000196623	0.269426
Epb41l2	0.198331	0.000221867	0.32073
Ipmk	0.492945	0.000368381	0.813127
Ugcg	0.50315	0.000446891	0.694099
Nlgn3	0.136766	0.000467316	0.76452
Inafm2	0.481738	0.000495068	0.731473
Cnot9	0.927929	0.000504751	0.628841
Sft2d2	0.755453	0.000505469	0.508792
Atp4a	0.248982	0.000553328	0.723125
Ctps	0.303273	0.000592583	0.357163
Rhbdd2	0.37388	0.000596255	0.907539
Mtmr10	0.214169	0.000693349	0.735257
Gm14292	0.278757	0.000699918	0.136448
Smagp	0.422078	0.000703786	0.758729
Ahcyl2	0.174903	0.000750851	0.419273
Pcyox1	0.716748	0.000762681	0.474003
Ppcs	0.407931	0.000772345	0.868389
Gm2629	0.103284	0.000830551	0.424124
Slc35a2	0.721389	0.000847563	0.92591
Lncppara	0.10491	0.000930959	0.213653
Tmem255b	0.388759	0.00097039	0.243556
Slx1b	0.696601	0.000977679	0.893506
Aldh3a2	0.128691	0.00101543	0.475805
Tfcp2l1	0.373214	0.00106641	0.588918
Yipf2	0.710385	0.00107179	0.704433
Slc7a2	0.374913	0.00109761	0.505609
Plce1	0.104514	0.0011167	0.481955
Slc7a3	0.106133	0.00113703	0.21128
Dapp1	0.125001	0.00116062	0.582311
Tpk1	0.959079	0.00118388	0.474576
Hsdl1	0.254654	0.00123549	0.780404
Crybg3	0.592059	0.00133216	0.466848
Slc1a6	0.497332	0.00138111	0.906746
Crot	0.149294	0.00141837	0.821002
Haghl	0.148753	0.00144924	0.994287
Rab4a	0.108237	0.00148132	0.838063
Washc2	0.780183	0.0015522	0.58402
Fam155a	0.559422	0.00157392	0.580406
Rspo1	0.472751	0.00162931	0.854999
Gpr162	0.673153	0.00163832	0.370335
Mtus1	0.237401	0.00163875	0.732339
Gins2	0.318988	0.00169724	0.390252
Eya1	0.480866	0.00171679	0.827075
Asic2	0.353957	0.00174441	0.266889
Fstl1	0.527398	0.00174994	0.884316
Ntn1	0.134689	0.0017635	0.11747
Tmem179	0.219553	0.00176537	0.883038
Ptpn13	0.769279	0.00178596	0.426421
Zfp383	0.73438	0.00181449	0.616656
Papss2	0.106753	0.00191991	0.885047
Brca1	0.12586	0.00192186	0.67271
Cpne3	0.27376	0.00194847	0.827404
Ctu1	0.501898	0.00206805	0.985957
Gm1818	0.783972	0.00213591	0.974925
Tcf12	0.107373	0.00225767	0.586001
Zcchc24	0.108892	0.00234087	0.319032
Galm	0.17099	0.00234448	0.572489
Gm49201	0.119228	0.00234634	0.585393
Qpctl	0.192764	0.00234825	0.846868
Gm12396	0.620644	0.00240198	0.393173
Gem	0.30455	0.00245364	0.983722
Aass	0.336688	0.00255384	0.894696
Htr2a	0.125678	0.00257389	0.315305
Samd11	0.212993	0.00257637	0.527387
Sap30	0.518444	0.00261441	0.320829
Itgav	0.384098	0.00263875	0.859679
Hira	0.155061	0.00270362	0.679378
Fam110a	0.163891	0.00270987	0.736077
Pon3	0.405546	0.00272041	0.132834
Chid1	0.349271	0.00274922	0.770588
Elac1	0.455886	0.00276533	0.301654
Ccer2	0.31249	0.00277884	0.84454
Rps6kl1	0.358882	0.00282082	0.218123
Ercc3	0.451781	0.00282482	0.277755
Sgk3	0.43061	0.00284668	0.834034
Mcm7	0.494919	0.00286703	0.190843
Zfp787	0.471054	0.0029371	0.886725
Gm46404	0.130858	0.0029639	0.916724
Cul4a	0.169008	0.00303773	0.368375
Lrrn1	0.139703	0.00316454	0.76763
Dpysl2	0.541336	0.00325375	0.645422
Myo6	0.579624	0.00335396	0.407007
Fam173a	0.600904	0.00337106	0.869617
Gabrr2	0.182011	0.00339856	0.400946
Ntmt1	0.21712	0.00342489	0.821983
Gm42595	0.17388	0.00346725	0.364047
Gm4617	0.648174	0.00349828	0.441584
Mamld1	0.881781	0.00350575	0.766332
A430103D13Rik	0.113043	0.003516	0.578752
Zfp420	0.548307	0.00361715	0.497318
Tmem26	0.51167	0.00362912	0.186414
Kbtbd2	0.631684	0.00366441	0.630624
Aqp4	0.269668	0.00369122	0.648171
Isy1	0.157533	0.00372365	0.35206
Carnmt1	0.274776	0.00376699	0.505189
Ccrl2	0.11884	0.00381029	0.932668
Rin2	0.196349	0.00391671	0.137875
Ndnf	0.107835	0.00391936	0.530359
AC122442.1	0.126371	0.00393044	0.425959
Fermt2	0.184676	0.00394466	0.495605
Hhip	0.154755	0.0039515	0.777207
Samd9l	0.577416	0.00409876	0.211222
Cyfip1	0.23649	0.00431302	0.59458
Gm30003	0.231679	0.00438961	0.727481
Gm38299	0.119824	0.00447525	0.724718
Nop56	0.600878	0.0045055	0.676995
Enpp2	0.13223	0.00458861	0.434392
Tmem74	0.748995	0.00461298	0.697501
Gbp11	0.115962	0.00461674	0.860269
Map2k5	0.9142	0.00469441	0.188562
Tmem147os	0.193631	0.00469533	0.446196
Rhov	0.291292	0.00469765	0.894042
Prpf18	0.346172	0.00472579	0.539818
Aph1b	0.185665	0.0047335	0.484085
Vamp2	0.139036	0.00496456	0.124257
Farp2	0.11467	0.0049699	0.573713
Rab26	0.708226	0.00498458	0.506179
Gm4285	0.152133	0.00499064	0.98567
C920021L13Rik	0.140312	0.00513499	0.708085
Fgf2	0.250073	0.00518683	0.459299
Trip4	0.192052	0.00519114	0.567842
Arhgef15	0.605106	0.00524884	0.394001
Snap29	0.153081	0.00538551	0.99966
Itch	0.661057	0.00546971	0.778162
Hapln1	0.154134	0.00547566	0.147647
Pld1	0.38554	0.00548745	0.289445
Cited2	0.219163	0.00552003	0.689432
Ppm1g	0.113027	0.0056345	0.777631
Ccdc18	0.42088	0.00596824	0.284557
Abhd5	0.418507	0.00598416	0.584165
Pdgfd	0.162854	0.00601968	0.66345
Enox1	0.121632	0.00604305	0.50474
Azin2	0.204541	0.00612224	0.618238
Plin3	0.13477	0.00617164	0.371539
Epm2a	0.120175	0.00636915	0.736389
Nfatc3	0.661659	0.00639838	0.280234
Gm2721	0.412928	0.00647476	0.981446
Lpl	0.333426	0.00664304	0.30143
Usp33	0.368554	0.00670015	0.48516
Dph7	0.160675	0.00670608	0.820796
Ppif	0.149841	0.00677345	0.610515
Gar1	0.305162	0.0067917	0.708859
Hdlbp	0.137649	0.00679688	0.566352
Gm26721	0.192751	0.00692697	0.556467
Blcap	0.199633	0.00694832	0.346236
Tepp	0.752178	0.0072629	0.776665
Syp	0.177418	0.00726465	0.424478
Plppr3	0.306756	0.00738302	0.933664
Prmt6	0.177317	0.0074188	0.696821
Tollip	0.365307	0.00742229	0.146489
Tjp1	0.298002	0.0075688	0.4537
Zdhhc6	0.334121	0.00773783	0.385428
Spp1	0.397205	0.00773962	0.380623
Keap1	0.2082	0.00774664	0.545507
Glra4	0.321541	0.00775459	0.584569
Fut10	0.208487	0.00777427	0.449736
Grtp1	0.103198	0.00787103	0.742411
Hus1	0.199968	0.00790939	0.773711
Kctd7	0.640631	0.00797891	0.956812
Pcyt1a	0.23767	0.00802842	0.78453
Tlr9	0.1133	0.0080473	0.573383
Vwa5a	0.197429	0.00805677	0.595379
Pdk3	0.198496	0.00808696	0.440316
Zfp180	0.123015	0.00811302	0.28059
Asprv1	0.130151	0.00814856	0.16998
Trim27	0.254854	0.00817359	0.919655
Prkcq	0.168263	0.00821357	0.622124
1700023F06Rik	0.170597	0.00829398	0.215183
Defb1	0.180862	0.00833955	0.951953
Usp6nl	0.102883	0.00839196	0.701635
Bank1	0.922581	0.00839304	0.789209
Glt1d1	0.796239	0.00850546	0.218797
Prxl2c	0.147118	0.00852312	0.849618
Zfp513	0.259412	0.00860323	0.970238
Cideb	0.376216	0.00861042	0.431605
Lrrk2	0.5402	0.0087317	0.453683
Nat8f5	0.839443	0.00877326	0.332029
Nebl	0.362079	0.00878741	0.370133
Tent5a	0.61195	0.00879578	0.703411
Ess2	0.974624	0.00881543	0.681477
Phf10	0.115739	0.00889926	0.738032
Ptk2	0.168325	0.00892549	0.652785
Ccdc13	0.119162	0.00905464	0.819239
Atp23	0.711474	0.00912715	0.810398
S100pbp	0.238512	0.00920646	0.816709
Gspt1	0.486901	0.00921655	0.514887
Gm44645	0.110979	0.00924287	0.947093
Evl	0.242416	0.00930206	0.595724
Gm7276	0.512804	0.00931424	0.32532
Inca1	0.180381	0.00932248	0.726247
Armh4	0.221472	0.00933677	0.524875
Asphd1	0.973853	0.00939664	0.925295
Naa30	0.319501	0.00949765	0.889345
Arfgap2	0.151701	0.00952022	0.229397
Frs3	0.337563	0.00968922	0.94889
Nob1	0.841868	0.00971729	0.870515
Noa1	0.19057	0.00981597	0.211987
Gm46409	0.27217	0.0098676	0.346764
Gpr135	0.325269	0.0098811	0.605545
Alg2	0.746484	0.00989737	0.317754
Acpp	0.384691	0.00996037	0.839242
Zfand2a	0.229122	0.00997047	0.275776

### Sheet: Oscillate in Old ONLY
genes	pvalue_Young	pvalue_Aged	pvalue_Old
2810403D21Rik	0.108099	0.977733	0.00349862
Ube2a	0.109431	0.180409	0.00694395
Kcnj11	0.112197	0.551265	0.00353198
Got1	0.113564	0.846144	0.00277307
Nms	0.116413	0.375253	0.00816663
Fn3krp	0.117935	0.354665	0.00514261
Gbx1	0.121894	0.611887	0.000887946
Hunk	0.125728	0.262278	0.00411225
Uncx	0.128273	0.302945	0.00210567
Coil	0.128711	0.478894	0.00572607
Syt7	0.129955	0.102061	0.00543069
Mgat5b	0.130943	0.112673	0.00248229
Rap1gap	0.13402	0.109012	0.00264275
Fbxo9	0.134886	0.505495	0.00248504
Gm6225	0.13562	0.289907	0.00684485
Atp6v1b2	0.137504	0.787088	0.006152
Tbr1	0.138048	0.594547	0.00749334
Slc25a25	0.146883	0.610761	0.0090935
Gabrd	0.154251	0.853052	0.00414589
Auts2	0.172057	0.160044	0.00266401
Asns	0.172737	0.465159	0.00896557
Chrm1	0.175679	0.155565	0.00223961
Gars	0.183999	0.325786	0.00204566
Nicn1	0.184898	0.976619	0.00577999
Adgrg6	0.186215	0.734788	0.00337811
Gm44210	0.202288	0.39666	0.00150556
Ajap1	0.20749	0.125866	0.00993905
Plk2	0.218111	0.146328	0.00678689
Sycp2	0.218885	0.643262	0.00229352
Nes	0.220832	0.525522	0.00154004
Cplx1	0.240236	0.255324	0.00703624
Lhx8	0.243596	0.478326	0.0028495
Adcy5	0.25309	0.325774	0.00994517
Lhx6	0.262741	0.537872	0.00708717
Ntrk1	0.268959	0.303005	0.000903681
Pde1b	0.270544	0.358469	0.00116351
Ankrd33b	0.277177	0.109688	0.00687651
Adap2	0.28102	0.50021	0.00686978
Bcl11a	0.299463	0.170728	0.000264543
Gm10060	0.309953	0.505293	0.00852496
Gm43737	0.317604	0.119552	0.00313114
Cabp7	0.320442	0.570853	0.00821569
Meis2	0.331009	0.126424	0.00434264
Ptk2b	0.345601	0.175847	0.000371274
Cpne5	0.348999	0.957378	0.00535119
Myadml2	0.359527	0.371475	0.00864053
Ngfr	0.360127	0.204568	0.0013285
Kcna6	0.361397	0.120707	0.00643097
Dlgap3	0.373226	0.117916	0.00351835
Lmx1a	0.373938	0.622538	0.00745615
Kcnf1	0.381957	0.583757	0.00849017
Kcnab2	0.383056	0.875393	0.000359334
Prmt8	0.386424	0.262734	0.00364726
Srxn1	0.390465	0.531262	0.00649898
Gm4876	0.390574	0.613675	0.00485016
Gm26653	0.398455	0.385615	0.00511759
Sowahb	0.407965	0.929134	0.00372469
Ddx24	0.408225	0.234145	0.0027336
Iba57	0.437725	0.948309	0.00238376
Pcp4l1	0.441515	0.232595	0.00779635
Asic4	0.448008	0.468993	0.00248908
Edn3	0.448241	0.301938	0.00442774
Mlip	0.451104	0.121601	0.00814972
Akain1	0.452792	0.19458	0.00376479
Cnrip1	0.454814	0.458816	0.00806792
Ccsap	0.456235	0.329731	0.00940299
Sprn	0.45971	0.844527	0.000727251
Rab15	0.463311	0.3877	0.00606216
Ephb3	0.494526	0.808566	0.0012085
Tmem14a	0.497196	0.447058	0.00999501
Stab2	0.500352	0.48384	0.00439617
Cd109	0.502228	0.291705	0.00227738
Gm49937	0.520081	0.140717	0.00811578
Rmdn3	0.534361	0.709772	0.00820302
Tmem151b	0.541674	0.385226	0.000489251
Gm16638	0.559696	0.150462	0.0084032
Diras2	0.562995	0.978911	0.00744526
Cdk16	0.602057	0.480558	0.00828772
Rgs12	0.618987	0.210358	0.000998432
Castor2	0.61957	0.203686	0.00656622
Ahnak	0.620243	0.178503	0.00656602
Mn1	0.621868	0.487681	0.00239196
Wasf1	0.628036	0.294317	0.0052435
Slc26a7	0.636916	0.282977	0.00618494
Drd2	0.649609	0.240506	0.00510114
Actrt3	0.666331	0.816371	0.00450237
Myo16	0.681867	0.601713	0.00805967
Gm49463	0.684688	0.163393	0.00408258
Sh2d5	0.695578	0.614565	0.00762915
Crh	0.699943	0.632007	0.00162821
Brinp2	0.700247	0.902119	0.00480174
Rhobtb2	0.70182	0.299749	0.00215679
Trp73	0.715381	0.781155	0.000412506
Gbp5	0.724025	0.369055	0.00276746
Nkapl	0.838976	0.257036	0.0049325
Atp6v1g2	0.84827	0.118838	0.000426757
Ubqln4	0.848311	0.58358	0.000277316
Wipf3	0.865274	0.764828	0.000111953
Trim16	0.869626	0.691847	0.00739629
Neurl1b	0.878988	0.61788	0.000760261
Fbxl16	0.87938	0.791108	0.000859257
Nrn1	0.892755	0.783396	0.000520777
Cx3cl1	0.902883	0.894179	0.0090674
Ilrun	0.913244	0.593962	0.00507521
Sidt1	0.930167	0.339235	0.00754977
Pip5k1b	0.981523	0.570855	0.000998423
Ina	0.982067	0.468856	0.00386044
A930004D18Rik	0.997728	0.355121	0.0037789

### Sheet: Oscillate in Young and Aged
genes	pvalue_Young	pvalue_Aged	pvalue_Old
Mmp14	1.62109e-05	4.49852e-07	0.134016
Dnaja4	1.81886e-05	0.00648546	0.253259
Irak2	7.88512e-05	0.00519247	0.890406
Tspan4	8.95448e-05	6.99198e-05	0.345858
Mthfd1l	0.000254454	9.03133e-05	0.408766
Nfil3	0.000431621	0.00740579	0.19479
Ramp3	0.000556812	0.00239294	0.141685
Snx31	0.000664169	0.000847445	0.684624
Tcerg1	0.000678277	0.00374962	0.138443
Wnt3	0.000683713	0.00481113	0.965439
Pllp	0.000902299	0.00360776	0.251234
Coro1c	0.000964589	0.00335709	0.547879
Samd15	0.00104542	0.00274433	0.906478
Hspa1b	0.00110746	0.00316903	0.139166
Klf15	0.00127622	0.00873516	0.222445
Nudt5	0.00143592	0.000114855	0.615659
Gramd3	0.00147521	0.000751335	0.800815
Creb5	0.00149651	0.00589648	0.515624
Lrrc57	0.00156814	0.000723366	0.27561
Chordc1	0.00162262	0.00119428	0.343794
Cirbp	0.00223838	1.10435e-05	0.329631
Slc18b1	0.00240259	6.84549e-05	0.176339
Etv5	0.00261495	0.0089291	0.155182
Adamts1	0.00282832	0.0089203	0.524513
Hhat	0.00296953	0.00191723	0.641102
Tspan9	0.00304322	0.000337945	0.480304
Npy1r	0.00316985	0.00411619	0.305846
Paqr8	0.00331999	0.000247145	0.57958
Olfm2	0.00355419	0.00222921	0.248278
Kank1	0.00359985	0.00319034	0.309672
Pdk4	0.00362715	0.00126038	0.880553
Acot11	0.00388403	0.00878213	0.385389
Amz2	0.00402976	0.00884072	0.732885
Rasd1	0.00403083	0.00155054	0.159219
Cry1	0.00411031	0.00222668	0.284144
A330033J07Rik	0.00411868	1.55357e-05	0.41098
Reep1	0.00417336	0.00766833	0.31946
Mir22hg	0.0042423	0.00350108	0.297912
2210408F21Rik	0.00433583	0.000739868	0.118199
Hmgcs2	0.00464362	0.00388269	0.746911
Gm34256	0.00517245	0.0081507	0.226414
2310022B05Rik	0.00523577	0.00197134	0.202401
Nop58	0.00557531	0.00697376	0.214931
Emp2	0.00562521	2.05257e-05	0.717494
Rapgef5	0.00575027	0.000956472	0.406795
Lncenc1	0.00596897	0.00732195	0.29645
Sugp1	0.00602814	0.000111756	0.247522
Slc41a3	0.00603443	0.00740863	0.964444
Btg2	0.00632181	0.000372233	0.609939
Mlh3	0.00662172	0.00192585	0.481946
Ncmap	0.00666874	0.000228881	0.745241
Deaf1	0.00725643	0.00342994	0.811884
Gpd2	0.00732599	0.00961568	0.674626
Frmd4b	0.00743986	0.000884143	0.717503
Map2k6	0.00747174	0.00153707	0.37737
P4ha1	0.00759633	0.00150877	0.770188
Slc29a1	0.00834636	0.00143744	0.285239
Por	0.00865429	0.00328551	0.792424
Ccnd1	0.00905007	0.00056498	0.269681
Slc25a38	0.00916649	0.00547944	0.214541
2900045O20Rik	0.00939397	0.00101367	0.471294
Asb16	0.00940883	0.0043058	0.322331
Gcfc2	0.00956385	0.0090659	0.297138
Id2	0.00958539	0.00448076	0.142814

### Sheet: Oscillate in Young and Old
genes	pvalue_Young	pvalue_Aged	pvalue_Old
Trpc3	0.000396396	0.190335	0.00368435
Gm9905	0.00294239	0.323406	0.00215979
Uros	0.00362828	0.222414	0.00648249
Tmem50b	0.00435644	0.140759	0.00385216
Ubap1	0.00772473	0.493856	0.00860874
Syt17	0.00838448	0.397618	0.00476967
Opa3	0.00930958	0.402968	0.00581836

### Sheet: Oscillate in Aged and Old
genes	pvalue_Young	pvalue_Aged	pvalue_Old
Lnx1	0.121896	0.00412833	0.00132466
Abcg2	0.525144	0.00507942	0.00185975
