## Supplementary material for "Defining the age-dependent and tissue-specific circadian transcriptome in male mice": Table S3

### Sheet: Rhythmic All Ages
64 genes oscillate in all three ages
genes	pvalue_Young	pvalue_Aged	pvalue_Old
Dtx4	3.52042e-08	6.98511e-06	0.000165396
Nr1d2	4.78801e-08	1.64518e-07	1.76945e-05
Arntl	1.54069e-07	9.15746e-07	3.76155e-06
Npas2	2.29148e-07	1.20837e-05	5.02219e-05
Cxcl5	2.46699e-07	0.00196195	0.00305222
Eln	2.51915e-07	6.56905e-05	0.0056996
Tef	2.67064e-07	1.17496e-05	3.87953e-05
Nr1d1	2.77899e-07	2.52434e-07	1.25281e-05
Fam210b	2.95546e-07	0.00037455	0.00369155
Wee1	4.45824e-07	2.34361e-06	0.000124603
Spaar	7.01183e-07	1.29102e-05	0.000151814
Cys1	8.52778e-07	2.40997e-05	0.0031408
Dbp	9.58495e-07	1.47675e-07	1.12293e-06
Ikzf4	1.00569e-06	3.02055e-05	0.000963308
Leo1	1.19358e-06	0.000106293	7.74979e-05
Per3	1.20043e-06	9.468e-06	2.82058e-07
Spon2	1.30209e-06	2.01427e-06	1.79537e-05
Gm43085	1.34264e-06	1.85768e-05	0.00120544
Fam124b	2.13984e-06	0.00102507	0.000840997
Rorc	3.14782e-06	6.29139e-05	0.000707629
1200007C13Rik	6.62232e-06	1.25457e-05	0.000682531
Acoxl	9.0772e-06	0.000532203	0.00291557
Lonrf1	1.00957e-05	5.86954e-05	0.00678205
Tex11	1.0347e-05	0.00114541	3.06943e-05
Bhlhe40	1.57278e-05	0.000434849	0.000916242
Bhlhe41	2.65795e-05	0.000490058	0.000551217
Rev1	3.37563e-05	0.000152393	8.82662e-05
Rasl11a	4.39063e-05	2.93252e-05	0.000124267
Coq10b	5.28939e-05	0.000228289	0.00349568
Fmo2	5.9286e-05	0.00290174	0.00387431
Cxcl15	6.1003e-05	4.69342e-05	0.000966358
Anxa7	7.35578e-05	4.88828e-05	0.00365745
Avpr1a	8.00889e-05	7.69001e-06	0.00788178
Chid1	8.35752e-05	0.00510875	0.00307234
BC048403	9.03902e-05	0.00780657	0.00990409
Cry1	9.67299e-05	0.000413527	0.00115492
Ahcyl2	0.000132607	3.55675e-05	0.00817572
Per2	0.000140365	9.71611e-05	0.000686785
Fam76a	0.000194779	3.26765e-05	0.00525516
Fam107a	0.000212929	0.000173201	0.000177122
Gm4956	0.000247204	0.00182155	0.00572706
Rnaseh2b	0.000301254	0.00670224	0.00487567
Cdkn1a	0.000337219	0.000349216	0.000454441
Rbm3	0.000368354	0.000121135	0.00291897
Rgcc	0.00038131	5.32219e-05	0.00246839
Gm19522	0.000584404	0.000169525	0.000348267
Nkd2	0.000591745	0.00340792	0.00499262
Rabl6	0.000638158	0.000953048	0.00663196
Slc25a33	0.000840055	0.0087309	0.00121851
Adra1a	0.000990398	0.00597892	0.00432443
Samd1	0.000997567	0.00642267	0.00225865
Nxph3	0.00146222	0.00245601	0.00782578
Scd1	0.00182075	8.95205e-05	0.000189878
Mthfd1l	0.00188679	0.00109194	0.00809929
Pik3ip1	0.00189407	0.00212436	0.000207696
Dapk1	0.00216825	0.00104138	0.00511568
Ipo5	0.00278531	0.00490734	0.00871126
Ercc5	0.00303498	0.00195255	0.00604505
Aldh2	0.00315188	0.0019792	0.000954224
Gm10156	0.00358295	0.002944	0.00810237
Ccbe1	0.00395089	0.000708689	0.00563356
Tmtc1	0.00423406	0.00553596	0.00215297
Nat8f3	0.0082529	0.00629097	0.00911272
Gm48583	0.00905613	5.01617e-05	0.00411104

### Sheet: Young Rhythm ONLY
genes	pvalue_Young	pvalue_Aged	pvalue_Old
Zfp213	2.22708e-05	0.334021	0.332221
Erlec1	2.56212e-05	0.138649	0.239632
Rhot1	3.77576e-05	0.145226	0.35437
Oit3	5.72077e-05	0.339984	0.355809
Cntn1	0.000131054	0.558613	0.136015
Rbm43	0.000155659	0.364358	0.467832
Sytl3	0.000170304	0.224355	0.194533
Mapk6	0.000178615	0.17837	0.254079
Fgfr2	0.000179444	0.167482	0.150036
Myorg	0.000191291	0.117624	0.213181
Tbc1d12	0.000343471	0.351409	0.353004
Taf1b	0.00041761	0.221	0.365985
Mccc1os	0.000520619	0.209602	0.213324
Aplf	0.000597375	0.305866	0.428033
Cmpk2	0.000598006	0.29753	0.817196
Scarb2	0.000621749	0.621017	0.858881
Slc30a6	0.00064907	0.226186	0.533962
Rnase6	0.000905631	0.145989	0.696556
Syt17	0.000926411	0.245607	0.102094
Snx16	0.000943749	0.449266	0.311139
Ros1	0.00100988	0.73124	0.310613
Txnrd2	0.00101834	0.10851	0.119274
Gdnf	0.00102392	0.169687	0.200239
Tmem51	0.00103032	0.118855	0.106901
Commd7	0.00108201	0.418673	0.338124
Sgf29	0.0010944	0.160967	0.48335
Tnks1bp1	0.00110069	0.579377	0.424759
Hmga1b	0.00112668	0.879728	0.700308
Chaf1b	0.0011586	0.412171	0.816199
Radil	0.00120233	0.199278	0.101154
Spsb1	0.00122328	0.203444	0.766825
Epsti1	0.00122593	0.188573	0.760431
Swap70	0.00122908	0.51474	0.531069
A330035P11Rik	0.0012749	0.262063	0.411956
St3gal3	0.00127743	0.121129	0.148306
Xpnpep1	0.00146284	0.307638	0.201125
Trmt10c	0.00147574	0.776539	0.297081
Suz12	0.00152283	0.578728	0.228797
Atg10	0.00152817	0.406168	0.275929
Ptprk	0.00168247	0.119142	0.109449
Fbxo10	0.00172002	0.732095	0.756897
Ak3	0.0018201	0.178379	0.130615
Rasl10b	0.00182142	0.742321	0.840413
Zfp593	0.00184958	0.802787	0.918959
Abcc4	0.00194366	0.127766	0.27763
Sphk1	0.00196022	0.26307	0.965358
Il4i1	0.00218615	0.529503	0.958793
Rdm1	0.00221413	0.308653	0.19331
Cd302	0.00222589	0.128314	0.822943
Pycr1	0.00228491	0.67907	0.3313
Gbp6	0.00232835	0.284878	0.952677
Sema5a	0.00243582	0.16739	0.221185
Sesn2	0.00252674	0.113354	0.762164
C430049B03Rik	0.00255745	0.108496	0.370064
Tmem154	0.00256146	0.266941	0.490991
Ctdspl	0.00261573	0.162096	0.276504
Zfp664	0.00262781	0.138105	0.145024
Kif15	0.00267057	0.446796	0.677677
Nqo2	0.00276592	0.127959	0.811415
Nxpe1-ps	0.00281257	0.637242	0.24919
Mterf1b	0.002819	0.8382	0.804636
Calhm6	0.00301829	0.741389	0.88163
Gcat	0.00307463	0.275143	0.139529
Ifit3	0.0030796	0.556585	0.48306
Rmnd1	0.00310002	0.170846	0.426747
Tada3	0.00312802	0.221285	0.163756
Cyp4b1	0.00322082	0.180506	0.217302
Errfi1	0.00325663	0.490659	0.255267
Stom	0.00332985	0.349001	0.11352
Thg1l	0.00335917	0.361402	0.423947
Rock2	0.00336161	0.42552	0.275898
Nfu1	0.0033928	0.227227	0.382483
Zbtb4	0.00343674	0.326448	0.893583
Bex2	0.00343829	0.190226	0.108687
Rilpl1	0.00344923	0.184549	0.495153
Eefsec	0.00355293	0.231618	0.172248
Iglv3	0.00365244	0.135356	0.421556
Tmem141	0.00372285	0.182195	0.395579
Cbx4	0.00372637	0.547157	0.257582
Rras2	0.003751	0.157518	0.651665
Spsb3	0.00376757	0.120185	0.107205
Sars2	0.00380708	0.290539	0.465122
Manba	0.00381702	0.152888	0.570945
Ttc3	0.00383955	0.137429	0.316174
Mkrn2	0.00389624	0.23111	0.842848
4732496C06Rik	0.00397554	0.153311	0.384343
Rapsn	0.0039949	0.459446	0.235066
Cobll1	0.0040037	0.609911	0.550647
Cd83	0.00400684	0.308961	0.559564
Ppl	0.0040873	0.35771	0.897899
Dab2ip	0.00410371	0.336235	0.47754
Rab6b	0.00411845	0.459535	0.228329
Tmem106a	0.0041977	0.417465	0.19233
Rpf2	0.00419904	0.613361	0.667571
Asap3	0.00430254	0.10613	0.622737
Evi2a	0.004333	0.25532	0.448492
Ccdc69	0.0043439	0.395322	0.669188
Dusp2	0.00437836	0.709756	0.637301
Rgmb	0.0044452	0.537892	0.22809
Kalrn	0.00446617	0.324871	0.45927
Pgpep1l	0.00451452	0.588951	0.203842
Ube2d-ps	0.00463544	0.914397	0.792255
Tspan31	0.00473386	0.825166	0.339702
Iglc3	0.00475459	0.302472	0.946822
Gm16332	0.00480216	0.575898	0.428674
Pigv	0.00483848	0.471525	0.204263
Zfp618	0.00484226	0.438717	0.272766
Cmtm7	0.0049051	0.200875	0.310079
Erich1	0.00490882	0.760797	0.262921
Lax1	0.00491567	0.588011	0.919038
Thoc5	0.00494361	0.214154	0.351745
A130010J15Rik	0.00500085	0.103429	0.826815
Tspan12	0.00503293	0.105359	0.531816
Ppme1	0.00519586	0.109736	0.190099
B230354K17Rik	0.00520469	0.355235	0.667305
Rngtt	0.00531331	0.156198	0.791572
Plscr2	0.00532808	0.33937	0.372598
Ninl	0.00542416	0.26676	0.758719
Psmd5	0.00543046	0.397527	0.598663
Cntnap1	0.00545863	0.182405	0.431013
Thap6	0.00550429	0.225865	0.486709
Gm11847	0.00550858	0.240267	0.673498
Fkbp1b	0.00555173	0.1189	0.260246
Fbxw2	0.00567272	0.353266	0.113003
Gng4	0.00567944	0.921332	0.853018
Tbc1d31	0.00569037	0.333369	0.425818
Tns1	0.00577661	0.147572	0.759615
Trerf1	0.00578894	0.524482	0.250984
Dnajc10	0.00582901	0.22029	0.627827
Rab37	0.00586973	0.458819	0.149456
Zfp623	0.00588653	0.155876	0.281241
Mrpl49	0.00597949	0.525891	0.427273
Lin7c	0.00601269	0.248751	0.334295
Casp4	0.00602062	0.149626	0.365122
Cd247	0.00605113	0.472811	0.653298
Myo18a	0.0060738	0.799319	0.418275
Gm7598	0.0061679	0.244667	0.437036
Gm26621	0.00617125	0.905861	0.576936
Impa2	0.00629744	0.291631	0.108956
Rtl6	0.00631198	0.285517	0.791166
Mppe1	0.0063143	0.307484	0.144947
Epha2	0.00646735	0.835464	0.639167
Tifa	0.00661723	0.157142	0.355757
Dnaja2	0.006735	0.148824	0.160197
Clptm1l	0.00675022	0.265483	0.566013
Slc17a9	0.00675266	0.728025	0.57384
Gadd45a	0.00686877	0.576732	0.208998
Phf11a	0.00689854	0.371357	0.271677
Vkorc1l1	0.00693901	0.624384	0.526726
Rubcnl	0.00698604	0.166789	0.80787
Tmem42	0.00700523	0.264379	0.279516
Ap3m2	0.00709239	0.181655	0.949468
Wdr43	0.00714233	0.10236	0.166406
Cav1	0.00715556	0.335954	0.108486
Erbin	0.00717652	0.258632	0.21114
Ly9	0.00718934	0.134432	0.75164
Slc36a4	0.00733965	0.105896	0.22154
E2f6	0.00735163	0.286684	0.4393
Dut	0.00738309	0.906722	0.200853
Tmem173	0.00739908	0.156552	0.716988
1110038B12Rik	0.00745649	0.500403	0.3819
Tomm40l	0.00750233	0.275111	0.4222
Ctbs	0.00755111	0.745364	0.676472
Itga9	0.00762377	0.971018	0.368657
Natd1	0.00764383	0.668483	0.645249
Grk5	0.00770797	0.188831	0.164085
Cul1	0.00773427	0.119493	0.94087
Mmp19	0.00773433	0.90532	0.502694
Aim2	0.00778576	0.168876	0.328469
Arhgef26	0.00781101	0.19935	0.367911
Depdc7	0.00783557	0.134745	0.84685
Trp53inp2	0.00783932	0.251938	0.227059
Traip	0.00786638	0.55718	0.386597
Gatad1	0.00793832	0.44578	0.697277
Hsh2d	0.00794985	0.124438	0.3126
Triqk	0.00795046	0.163206	0.313497
Trim16	0.00798251	0.323192	0.264354
Myo3b	0.00799677	0.161601	0.529397
Zbtb45	0.00801239	0.1333	0.180841
Ptpmt1	0.0081275	0.814692	0.725516
Cd3eap	0.00813071	0.738273	0.475038
Tcf23	0.00817063	0.514965	0.265728
Zfp26	0.00817207	0.117729	0.630386
Rtn4ip1	0.00826143	0.761087	0.511319
Fam172a	0.00833305	0.37544	0.210546
Eprn	0.00835119	0.291127	0.651014
Tulp4	0.00835865	0.172341	0.251503
Atxn3	0.00838906	0.120353	0.361442
Gcdh	0.00840827	0.125882	0.237524
Zfp358	0.00842157	0.222737	0.856871
Grhpr	0.00848295	0.404611	0.653111
Map4	0.00849698	0.355891	0.407396
4732416N19Rik	0.00857389	0.128111	0.797803
Memo1	0.00869298	0.541501	0.350411
Actr3b	0.00871104	0.862161	0.274203
Klhl21	0.00873424	0.444436	0.497193
Blnk	0.00881035	0.470074	0.497565
Unc93b1	0.00887911	0.508532	0.364147
Srebf1	0.00887996	0.237775	0.127161
Slc25a19	0.00892361	0.237016	0.409689
Isoc2a	0.00892428	0.513474	0.226305
Ppp2r2c	0.00910721	0.731449	0.656573
Gm8822	0.00912405	0.538378	0.368976
Nt5c3	0.00914271	0.156645	0.462107
Arsj	0.00926206	0.171723	0.372187
Adamts5	0.0092828	0.101005	0.871159
Mn1	0.00930893	0.135266	0.430906
Tk2	0.00931814	0.470909	0.177857
Ralgapa2	0.00956257	0.353905	0.261126
Utp18	0.00960709	0.334617	0.212093
Phf11b	0.00961258	0.344638	0.592028
Zfp2	0.0097686	0.237988	0.504863
Stap1	0.00977119	0.262578	0.609584
Oplah	0.00980846	0.323049	0.538864
Aagab	0.00985292	0.396954	0.207082
Slc10a7	0.00987289	0.121009	0.444893

### Sheet: Aged Rhythm ONLY
genes	pvalue_Young	pvalue_Aged	pvalue_Old
Gm11346	0.103084	0.00706953	0.581985
Parn	0.105213	0.00246502	0.186492
Dars	0.105326	0.0082716	0.543715
Ano8	0.105876	0.00601955	0.118558
Gpat4	0.106329	0.00530342	0.85676
Bend3	0.112271	0.0007972	0.305739
Mtm1	0.113349	0.00520624	0.292582
Ecd	0.113426	0.000523267	0.847179
Ppp2r5b	0.118028	0.00197998	0.195674
Morc4	0.119315	0.000186072	0.962294
Tcf21	0.121931	0.00183842	0.142555
Rgs12	0.122889	0.00745016	0.264799
Gm13293	0.123287	0.00474703	0.496279
Lrrc61	0.125382	0.00857323	0.182514
Bcar3	0.125421	0.00813944	0.481154
Avil	0.13054	0.0019166	0.739211
Rabgef1	0.130908	0.00945859	0.883379
AA414768	0.13135	0.00495798	0.100998
Pla2g4f	0.133834	0.00400795	0.214116
Med26	0.13401	0.00858002	0.280557
A330009N23Rik	0.135562	0.00772517	0.459654
Erf	0.136012	0.00888457	0.873914
Srebf2	0.154079	0.0085809	0.302391
1810062G17Rik	0.15465	0.00622238	0.107218
Emp1	0.156063	0.00478999	0.415995
Selenoo	0.167471	0.00641656	0.275543
Mansc1	0.168853	0.00280521	0.436406
Plpp3	0.177243	0.0051681	0.910134
Copb1	0.178993	0.00873908	0.384596
C030037D09Rik	0.179324	0.00231879	0.385345
Harbi1	0.180157	0.00183791	0.421372
AC166575.1	0.186705	0.00983814	0.343503
Rdh11	0.18706	0.00787145	0.365867
Gm38407	0.188873	0.000803196	0.797877
Smarca1	0.189564	0.00108972	0.104169
2810002D19Rik	0.199807	0.00739582	0.682536
Gtf2h1	0.201712	0.00515296	0.102246
Thnsl1	0.206962	0.00960433	0.542912
Necab3	0.20698	0.00723277	0.232762
Rassf1	0.214833	0.000932362	0.589422
Gkap1	0.222435	0.00216188	0.627149
Brd3	0.223854	0.00867666	0.297769
Grasp	0.22553	0.00618485	0.727733
Entr1	0.241498	0.00105923	0.528025
Zfp493	0.246955	0.000252259	0.237317
Mfap2	0.247234	0.00894041	0.164472
Stk26	0.249057	0.000424564	0.856733
Mrgpre	0.253052	0.00483208	0.236009
Gfod2	0.25644	0.00503271	0.267215
Tat	0.256837	0.00812841	0.472718
Gata2	0.260349	0.00356184	0.278464
Mterf3	0.269683	0.00491592	0.303989
2510039O18Rik	0.269829	0.00854407	0.455845
Pter	0.274547	0.00313436	0.366172
Hlcs	0.279059	0.00107342	0.226328
Pgap1	0.279527	0.00943284	0.281426
Ppp1r37	0.29168	0.00891169	0.485544
Ccdc42	0.296633	0.000325424	0.512909
Lclat1	0.300074	0.00398913	0.227832
Inpp1	0.302219	0.004387	0.624677
Slc10a3	0.303081	0.00348326	0.184691
Ficd	0.311929	0.00176784	0.304492
Tgoln1	0.313865	0.00345856	0.232957
Parp6	0.315778	0.00404873	0.30214
Slc22a3	0.32084	0.00173063	0.141333
9330104G04Rik	0.324034	0.00087068	0.273141
Chst5	0.330425	0.00789164	0.619269
Has1	0.336144	0.00282774	0.630881
Mafg	0.341106	0.00801726	0.69797
Zfp93	0.341841	0.00668917	0.451669
Col5a2	0.344555	0.00639734	0.455055
Aldoc	0.360706	0.00311933	0.455208
Rabep1	0.362748	0.00892029	0.396959
Spsb2	0.371667	0.00669271	0.558632
Dennd1b	0.37887	0.00726857	0.636513
Uspl1	0.395039	0.00425121	0.366916
Safb	0.408018	0.00820958	0.815169
Nol6	0.421098	0.0010739	0.533526
Tmem165	0.434153	0.00402302	0.269553
Dda1	0.438557	0.00158912	0.35055
Traf1	0.442238	0.006517	0.326118
Zfp131	0.443595	0.00353532	0.265125
Ankrd27	0.448386	0.00968922	0.138961
Tc2n	0.458164	0.00342838	0.398989
Siae	0.460453	0.0087345	0.474768
Gm9530	0.465794	0.00696504	0.816712
Stx1a	0.46892	0.00747447	0.964584
Dnajc6	0.469979	0.00448808	0.544843
Emcn	0.482247	0.00675302	0.900211
Mark3	0.48344	0.000620595	0.927822
Dpysl3	0.495941	8.77613e-05	0.536884
Prr14	0.510567	0.00247109	0.634958
Gm15879	0.52674	0.00634986	0.317828
Clk3	0.536509	0.00483061	0.120535
Scp2-ps2	0.547616	0.00560576	0.270806
Sec24d	0.569665	0.00564572	0.997512
Ss18	0.57671	0.00988454	0.704412
Deaf1	0.59787	0.0075791	0.650138
Ergic2	0.611115	0.00421213	0.487815
Rnf25	0.645883	0.00835859	0.138851
Surf2	0.664259	0.00818606	0.771347
Gm17354	0.754604	0.00950541	0.265954
Tmem234	0.758229	0.00387418	0.302778
Jmjd6	0.768182	0.0066572	0.580136
1700102P08Rik	0.785824	0.00131228	0.640649
Dhdh	0.79276	0.00288136	0.346073
Gm16973	0.800109	0.00260041	0.280223
Dnase1l2	0.823335	0.00311176	0.63534
Igsf10	0.840456	0.00168557	0.723832
Gart	0.904667	0.00468549	0.37626
Epb41	0.932674	0.00126873	0.299419
Arl6ip6	0.940589	0.00316433	0.343119
Ythdf1	0.988972	0.0067126	0.700881

### Sheet: Old Rhythm ONLY
genes	pvalue_Young	pvalue_Aged	pvalue_Old
St3gal5	0.269861	0.231602	0.000173049
Gm2423	0.677003	0.362099	0.000404825
Rnf125	0.326676	0.123613	0.000864017
Sh3bgr	0.647481	0.776411	0.000980275
Abcc5	0.944972	0.660134	0.00103007
Asb8	0.675026	0.241051	0.00143501
Sqor	0.135962	0.570297	0.00187831
Tcap	0.882083	0.341032	0.00204369
Atp1a1	0.225519	0.381686	0.00233739
Cavin4	0.626078	0.629849	0.00233766
Artn	0.143006	0.25092	0.00261828
Atp5a1	0.852411	0.346901	0.00271855
Phyh	0.631972	0.662363	0.00281421
Aldh1l2	0.375826	0.288537	0.00286866
Amigo2	0.762598	0.624346	0.00294966
Ltf	0.415507	0.455285	0.00305905
Tbxas1	0.10373	0.521139	0.00316959
Phax	0.872898	0.91247	0.00320251
Pgd	0.328255	0.267906	0.003356
Hmox2	0.206227	0.28681	0.00338086
Pdia5	0.498518	0.779101	0.00346534
Mboat7	0.201038	0.561627	0.00357413
Wnt7a	0.214969	0.600132	0.00378544
Rhob	0.258153	0.106866	0.00379174
Dusp4	0.647252	0.10974	0.00382784
Tmem43	0.488205	0.230001	0.00383964
Efnb1	0.312011	0.188509	0.00388837
Hk1	0.5972	0.386346	0.00402328
Atcayos	0.726601	0.540508	0.00433915
Krt5	0.300264	0.72438	0.00437608
Reep2	0.621478	0.159892	0.00445485
Vdac2	0.496477	0.276902	0.00458204
Lum	0.822274	0.53447	0.00458398
Rdh10	0.196091	0.180457	0.00468988
Scara5	0.685849	0.628825	0.00473539
Mapkapk2	0.322398	0.110626	0.00500278
Ssc4d	0.336587	0.949046	0.00503288
Isca1	0.217917	0.876776	0.00509434
Gm32633	0.224097	0.258716	0.00518992
Slc15a2	0.265558	0.230855	0.00520063
Jam3	0.895857	0.504294	0.00521374
Ccdc92b	0.107264	0.600167	0.00523266
Cabp1	0.192689	0.163458	0.00545522
Capn1	0.99521	0.547626	0.00547686
Fbxl22	0.934285	0.493213	0.00554369
Pthlh	0.325585	0.686733	0.00558866
Tmem86b	0.212891	0.462515	0.00574458
Tpcn2	0.486522	0.918183	0.00585508
Usp4	0.581021	0.480243	0.0058953
Robo1	0.327119	0.67562	0.00619965
Kcnip2	0.147106	0.765798	0.00621205
Tmem63a	0.610574	0.956755	0.00626033
Plagl1	0.469633	0.681302	0.00644713
Gm10110	0.118287	0.980841	0.00669068
Gtf2ird1	0.975697	0.175421	0.00669974
Aqp3	0.107662	0.44051	0.00674793
Sfxn5	0.348711	0.456037	0.00676582
Ldlr	0.779432	0.529662	0.00705047
Mvp	0.111375	0.368438	0.00708506
Slc16a3	0.157468	0.311435	0.00740353
Hsd11b2	0.48185	0.983768	0.00742145
Hps6	0.275791	0.302304	0.00751663
Sat2	0.199082	0.211608	0.00754648
Sorl1	0.340322	0.387243	0.00757234
Lmntd1	0.720976	0.482867	0.00764909
Il1a	0.549142	0.627396	0.0076673
Dnajc17	0.170742	0.132371	0.00770308
Pcsk5	0.447815	0.357746	0.00775915
Abcc1	0.645695	0.324024	0.00783438
Got2-ps1	0.628218	0.245642	0.00784549
Gm16499	0.849942	0.512264	0.00800209
Cd99l2	0.315289	0.281257	0.00801364
Naga	0.883618	0.565672	0.00809181
Eef1a2	0.592338	0.307021	0.00838676
Ndufs1	0.665743	0.381979	0.00853356
Zbtb7b	0.234126	0.828412	0.00861479
Ggn	0.132647	0.423564	0.0086461
Ppt2	0.416528	0.832629	0.00885742
Rab13	0.704678	0.29809	0.00903561
4930518I15Rik	0.86575	0.723728	0.00906973
Nrap	0.465437	0.446269	0.00920622
Pisd-ps2	0.883059	0.175786	0.00923724
1110002E22Rik	0.14738	0.287855	0.00928688
Insig1	0.50329	0.219595	0.0093471
Lgi2	0.219321	0.296648	0.00951829
Dgat2	0.413763	0.223721	0.00974032
Abca1	0.383183	0.218599	0.00991665

### Sheet: Rhythmic Young and Aged
genes	pvalue_Young	pvalue_Aged	pvalue_Old
Tor1aip2	4.0618e-06	0.00139084	0.111729
Klhl13	2.43949e-05	0.000299862	0.266916
Ofd1	2.79992e-05	0.000146025	0.656775
Hist2h2be	3.27981e-05	0.00537152	0.187918
Timp3	3.78316e-05	0.0021603	0.108412
Ypel2	8.71338e-05	9.62963e-05	0.63816
Kat8	0.000120798	0.000589521	0.12319
Zfp354a	0.00012486	0.00162569	0.267731
Myh13	0.000137776	0.00524422	0.254327
Inpp4b	0.000197546	9.48002e-05	0.207592
Zbtb7a	0.000221673	0.00254303	0.398666
Pdxk	0.000247693	0.00830831	0.433033
Ube2q1	0.000256615	0.00432325	0.189792
Bub1	0.000256763	0.00238593	0.771481
Fam178b	0.000270142	0.00967165	0.653119
Sh3kbp1	0.000297061	0.001468	0.268498
Clock	0.000351994	0.00121774	0.191464
Cebpg	0.000367145	0.00119318	0.282951
Slc24a3	0.000374894	0.000174649	0.104491
Dipk1a	0.000385837	0.00914968	0.203273
Vav2	0.000397417	0.000623745	0.112782
Ppp1r3c	0.000437655	0.000334147	0.195158
Slc10a6	0.000441993	0.000723678	0.164491
Mknk2	0.000512644	0.0033384	0.464733
Ephx1	0.00056537	0.00679749	0.828066
Rasd2	0.000566983	7.99825e-05	0.164114
Zfp36l1	0.000617185	0.000352993	0.872835
Cry2	0.000633117	0.00174018	0.202834
Vgll3	0.000644055	0.0031021	0.712455
Lpin2	0.000672732	0.00345194	0.245556
Pnrc1	0.000726124	0.0084215	0.227255
Lims2	0.000795639	0.000437932	0.332413
Tbc1d10a	0.000804193	0.00325582	0.469036
Mapre2	0.000842564	0.00736371	0.817125
Rap1gap	0.000913056	0.00076221	0.461471
Hpgd	0.000936413	0.00282132	0.416129
Oxsm	0.000939065	0.00355994	0.143902
Gm25047	0.000950026	0.00767656	0.589721
Zfp180	0.000971058	0.00570757	0.205714
Zbtb14	0.00101545	0.000384118	0.130664
Star	0.00102202	0.000771839	0.433999
Kif14	0.00103023	0.000801774	0.89257
Bcan	0.00104482	0.00592771	0.320261
Rora	0.0011269	0.00952185	0.308077
Tcn2	0.00112976	0.00638193	0.115057
Ahsa2	0.00115829	0.00139532	0.185046
P2rx5	0.0011984	0.00218876	0.297683
Tmtc4	0.00126089	0.00541029	0.782119
Klf15	0.00127766	0.00410523	0.122494
Wdr91	0.00136389	0.00105687	0.128214
Paqr4	0.00137908	0.00305742	0.181289
Elovl1	0.00140694	5.3417e-06	0.135455
Mreg	0.00145246	0.00379835	0.525171
Nat8f7	0.00153671	0.00272896	0.35636
Map2k3	0.00154879	0.000385721	0.816497
Arhgap18	0.00157605	0.00643951	0.611358
Pi4k2b	0.0016424	0.00689407	0.115539
Pomt1	0.00169391	0.000677937	0.370868
Cluh	0.00170452	0.00198587	0.121571
Mkks	0.0017238	0.00291829	0.176234
Ankrd12	0.00186875	0.00449721	0.115781
Stx19	0.00195047	0.0024954	0.344676
Kdsr	0.00195068	0.00545844	0.462769
Mettl21e	0.0021042	0.000255331	0.103891
Tcp11l2	0.00212321	0.00894296	0.332454
Parp1	0.00228321	0.00821106	0.817287
Mpp2	0.00228574	0.000207212	0.412604
Lin9	0.00235813	9.01763e-05	0.244679
Ddx59	0.00254713	0.000455941	0.481715
Slc16a10	0.00286954	0.00444263	0.252783
Klhl29	0.00293563	0.00477409	0.60764
Vnn1	0.00309044	0.00666167	0.311507
Endod1	0.00312542	0.00180554	0.108486
Cars2	0.00322189	0.00499798	0.168348
Elmod3	0.00330895	0.000408133	0.14406
Rab27b	0.00333522	0.00927702	0.414799
Fgf11	0.00349556	0.0072036	0.217309
Dhx40	0.00359915	0.000370509	0.588703
Tmc7	0.00403831	0.00917361	0.270184
Ints3	0.00410113	0.00803146	0.138158
Exog	0.00437872	0.00344067	0.255774
Akr1c19	0.00440412	0.00857931	0.25586
Gprin3	0.00442628	0.00558734	0.112885
Chordc1	0.00448303	0.0041141	0.472322
Scamp1	0.00460165	0.000683387	0.187731
Micu2	0.00489023	0.00483481	0.343208
Larp1	0.00499572	0.00149844	0.186439
Gm2115	0.00502556	0.000402972	0.128006
Zfp467	0.0050985	0.0096625	0.525523
Brd1	0.00540754	0.00841705	0.302615
Gpbp1l1	0.00567802	0.00947907	0.21153
Rbfox3	0.00574	0.00420693	0.331444
Stk32a	0.00578932	0.00841429	0.186552
Fcer2a	0.005842	0.00388663	0.986208
Lepr	0.00616167	0.00644279	0.265102
Mxd4	0.00625405	0.000508043	0.178192
Gm4221	0.00627192	0.00921408	0.589319
Rab3c	0.0064151	0.00206864	0.241152
Edn1	0.00649324	0.000158776	0.130223
Ncoa7	0.00651397	0.00175819	0.879208
Homez	0.0066492	0.0041018	0.142097
Pkp4	0.00684142	0.00932114	0.339125
Eci2	0.00686289	0.00197825	0.252421
Lpar2	0.00697336	0.00248427	0.164308
Bloc1s5	0.00705412	0.00884436	0.141988
Fam169b	0.00725199	0.00641646	0.720014
Osgin1	0.00748614	0.00153712	0.978102
Slc13a4	0.00764155	0.0022292	0.551153
Adamts15	0.00777722	0.00345922	0.150776
Ing1	0.00785299	0.000259713	0.133518
Prmt8	0.0081589	0.00912214	0.828771
Fam120b	0.00829773	0.00842095	0.297265
Dcaf4	0.00832278	0.00258819	0.653947
Smyd5	0.00832349	0.00596683	0.382568
Pgm2l1	0.00880786	0.00608667	0.402
Trip10	0.00893753	0.00127854	0.478449
Aldh9a1	0.00938937	0.00933858	0.673946
Notum	0.00945714	0.00868625	0.353289
Angptl2	0.00949532	0.00399647	0.38375
Il7	0.00966442	0.00629805	0.577725

### Sheet: Rhythmic Young and Old
genes	pvalue_Young	pvalue_Aged	pvalue_Old
Olfr1342	0.00115782	0.162562	0.00351247
Abca17	0.00190563	0.331028	0.00196083
Rnf144a	0.00351226	0.197583	0.00911358
Rnd1	0.00597786	0.168197	0.009113
Txndc16	0.00818278	0.138474	0.00582551

### Sheet: Rhythmic Aged and Old
genes	pvalue_Young	pvalue_Aged	pvalue_Old
Ptges	0.196249	0.000457555	0.00258531
