## Supplementary material for "Defining the age-dependent and tissue-specific circadian transcriptome in male mice": Table S6

### Sheet: All3Ages
GeneName	pvalue_young	pvalue_aged	pvalue_old
Elk3	#REF!	#REF!	#REF!
Cdkn1a	#REF!	#REF!	#REF!
Ubtd1	#REF!	#REF!	#REF!
Creb3l1	#REF!	#REF!	#REF!
Plekhg1	#REF!	#REF!	#REF!
Dtx4	#REF!	#REF!	#REF!
Rrad	#REF!	#REF!	#REF!
Arntl	#REF!	#REF!	#REF!
Pi15	#REF!	#REF!	#REF!
Cabp1	#REF!	#REF!	#REF!
Kdr	#REF!	#REF!	#REF!
Pim1	#REF!	#REF!	#REF!
Tnfrsf12a	#REF!	#REF!	#REF!
Tspan18	#REF!	#REF!	#REF!
Gm13889	#REF!	#REF!	#REF!
Arhgef19	#REF!	#REF!	#REF!
Mpzl1	#REF!	#REF!	#REF!
Colq	#REF!	#REF!	#REF!
Cald1	#REF!	#REF!	#REF!
Adamts4	#REF!	#REF!	#REF!
Nav1	#REF!	#REF!	#REF!
Mprip	#REF!	#REF!	#REF!
Npas2	#REF!	#REF!	#REF!
Rcan1	#REF!	#REF!	#REF!
Lmcd1	#REF!	#REF!	#REF!
Lcmt2	#REF!	#REF!	#REF!
Aacs	#REF!	#REF!	#REF!
Fam220a	#REF!	#REF!	#REF!
Ckap4	#REF!	#REF!	#REF!
Wsb1	#REF!	#REF!	#REF!
Leo1	#REF!	#REF!	#REF!
Ldlr	#REF!	#REF!	#REF!
Spon2	#REF!	#REF!	#REF!
Loxl1	#REF!	#REF!	#REF!
Clock	#REF!	#REF!	#REF!
Klhdc8a	#REF!	#REF!	#REF!
Emilin1	#REF!	#REF!	#REF!
Sox4	#REF!	#REF!	#REF!
Tnfaip1	#REF!	#REF!	#REF!
Plxnd1	#REF!	#REF!	#REF!
St5	#REF!	#REF!	#REF!
Mmp14	#REF!	#REF!	#REF!
Clmp	#REF!	#REF!	#REF!
Col4a1	#REF!	#REF!	#REF!
Cxxc5	#REF!	#REF!	#REF!
Galnt18	#REF!	#REF!	#REF!
Thra	#REF!	#REF!	#REF!
Cx3cl1	#REF!	#REF!	#REF!
Col5a3	#REF!	#REF!	#REF!
Gja1	#REF!	#REF!	#REF!
Mcam	#REF!	#REF!	#REF!
Slc41a3	#REF!	#REF!	#REF!
Klhl30	#REF!	#REF!	#REF!
Tnfaip2	#REF!	#REF!	#REF!
Slc25a1	#REF!	#REF!	#REF!
Adamts12	#REF!	#REF!	#REF!
Col4a2	#REF!	#REF!	#REF!
2310022B05Rik	#REF!	#REF!	#REF!
Fbn1	#REF!	#REF!	#REF!
Igsf10	#REF!	#REF!	#REF!
Col3a1	#REF!	#REF!	#REF!
Relb	#REF!	#REF!	#REF!
Scx	#REF!	#REF!	#REF!
Smyd5	#REF!	#REF!	#REF!
Magi1	#REF!	#REF!	#REF!
Lrrc1	#REF!	#REF!	#REF!
Srsf5	#REF!	#REF!	#REF!
Fgf16	#REF!	#REF!	#REF!
Gm12966	#REF!	#REF!	#REF!
Mir22hg	#REF!	#REF!	#REF!
Rfx5	#REF!	#REF!	#REF!
Nr1d1	#REF!	#REF!	#REF!
Lgr6	#REF!	#REF!	#REF!
Tmem86a	#REF!	#REF!	#REF!
Bhlhe40	#REF!	#REF!	#REF!
5930430L01Rik	#REF!	#REF!	#REF!
Pfkfb3	#REF!	#REF!	#REF!
Dusp18	#REF!	#REF!	#REF!
Klhl33	#REF!	#REF!	#REF!
Wnk4	#REF!	#REF!	#REF!
Ppat	#REF!	#REF!	#REF!
Nr1d2	#REF!	#REF!	#REF!
Ciart	#REF!	#REF!	#REF!
Bhlhe41	#REF!	#REF!	#REF!
Dbp	#REF!	#REF!	#REF!
Gm20632	#REF!	#REF!	#REF!
Tcap	#REF!	#REF!	#REF!
Coq10b	#REF!	#REF!	#REF!
Kpna2	#REF!	#REF!	#REF!
Npc1	#REF!	#REF!	#REF!
Tspan4	#REF!	#REF!	#REF!
Rps6ka5	#REF!	#REF!	#REF!
Fam76a	#REF!	#REF!	#REF!
Zfp445	#REF!	#REF!	#REF!
Mlf1	#REF!	#REF!	#REF!
Stk35	#REF!	#REF!	#REF!
Per3	#REF!	#REF!	#REF!
Cry2	#REF!	#REF!	#REF!
Usp2	#REF!	#REF!	#REF!
Cebpb	#REF!	#REF!	#REF!
Tef	#REF!	#REF!	#REF!
Gpcpd1	#REF!	#REF!	#REF!
Ephx1	#REF!	#REF!	#REF!
Hlf	#REF!	#REF!	#REF!
Inafm2	#REF!	#REF!	#REF!
Mthfd1l	#REF!	#REF!	#REF!
Max	#REF!	#REF!	#REF!
Hdac4	#REF!	#REF!	#REF!
Mid1ip1	#REF!	#REF!	#REF!
Chd6	#REF!	#REF!	#REF!
Rhobtb1	#REF!	#REF!	#REF!
Per2	#REF!	#REF!	#REF!
Amd1	#REF!	#REF!	#REF!
Glul	#REF!	#REF!	#REF!
Map3k6	#REF!	#REF!	#REF!
Slc46a3	#REF!	#REF!	#REF!
Wipf3	#REF!	#REF!	#REF!
Ier3	#REF!	#REF!	#REF!
Shld1	#REF!	#REF!	#REF!
Herpud1	#REF!	#REF!	#REF!
Timp3	#REF!	#REF!	#REF!
Maco1	#REF!	#REF!	#REF!
Lonrf1	#REF!	#REF!	#REF!
Wee1	#REF!	#REF!	#REF!
Tsc22d3	#REF!	#REF!	#REF!
Dgat2	#REF!	#REF!	#REF!
Fam107a	#REF!	#REF!	#REF!
Gm27252	#REF!	#REF!	#REF!
Art3	#REF!	#REF!	#REF!
Cys1	#REF!	#REF!	#REF!
Slc31a2	#REF!	#REF!	#REF!
Smim10l1	#REF!	#REF!	#REF!
Fmo2	#REF!	#REF!	#REF!
Aldh1a1	#REF!	#REF!	#REF!
Gm4956	#REF!	#REF!	#REF!
Gm31105	#REF!	#REF!	#REF!
Angptl7	#REF!	#REF!	#REF!
Ehd1	#REF!	#REF!	#REF!
Dnaja1	#REF!	#REF!	#REF!
Gsta3	#REF!	#REF!	#REF!
Cry1	#REF!	#REF!	#REF!
Ndel1	#REF!	#REF!	#REF!
Bmp6	#REF!	#REF!	#REF!
Lonrf3	#REF!	#REF!	#REF!
Prkce	#REF!	#REF!	#REF!
Rorc	#REF!	#REF!	#REF!
Prg4	#REF!	#REF!	#REF!
Pygo1	#REF!	#REF!	#REF!
Nfil3	#REF!	#REF!	#REF!
Dhrs3	#REF!	#REF!	#REF!
Hexim1	#REF!	#REF!	#REF!
Tmem171	#REF!	#REF!	#REF!
Sema4c	#REF!	#REF!	#REF!
Fam84b	#REF!	#REF!	#REF!
Coro2b	#REF!	#REF!	#REF!
Nup62	#REF!	#REF!	#REF!
Ypel2	#REF!	#REF!	#REF!
Phc2	#REF!	#REF!	#REF!
Fam124b	#REF!	#REF!	#REF!
Pcdh12	#REF!	#REF!	#REF!
Chd7	#REF!	#REF!	#REF!
Unc119b	#REF!	#REF!	#REF!
Dnal4	#REF!	#REF!	#REF!
Nppb	#REF!	#REF!	#REF!
Foxs1	#REF!	#REF!	#REF!
Spsb3	#REF!	#REF!	#REF!
Eln	#REF!	#REF!	#REF!
Tprn	#REF!	#REF!	#REF!
Rims4	#REF!	#REF!	#REF!
Adam19	#REF!	#REF!	#REF!

### Sheet: Young ONLY Output
genes	pvalue_young	pvalue_aged	pvalue_old
Bnip1	3.49193e-06	0.140187	0.116047
Smarcc1	3.90463e-06	0.285221	0.24429
Dazap2	1.20173e-05	0.528812	0.955824
C030037D09Rik	3.52969e-05	0.760309	0.328846
Glod4	8.08106e-05	0.202539	0.406594
Phf10	9.70868e-05	0.326113	0.106077
Hmga1b	9.90368e-05	0.939879	0.135849
2310015D24Rik	0.00011229	0.159166	0.198116
Mrc2	0.000214716	0.372548	0.129193
Lrrc59	0.000246913	0.151888	0.234392
Fig4	0.00026524	0.105286	0.306376
Wwp2	0.000271708	0.264672	0.224368
Epm2a	0.000283471	0.560539	0.135693
Nucks1	0.000341294	0.137821	0.414321
4631405J19Rik	0.00034288	0.684983	0.398565
Ddx23	0.000350817	0.180138	0.778885
Tnfrsf10b	0.000469493	0.79621	0.238553
Gpr107	0.00057282	0.240183	0.245486
Fdxr	0.000577543	0.893588	0.183069
Tor3a	0.000588685	0.439412	0.341081
Xbp1	0.000615368	0.143404	0.415504
Gatad2b	0.000629653	0.622802	0.265188
Shc2	0.000773558	0.782356	0.110982
Spg21	0.000775052	0.149376	0.578816
Ccdc25	0.000779075	0.27657	0.432148
Brat1	0.000927734	0.169	0.604623
Fgf11	0.0009981	0.544447	0.15831
Trim62	0.00100397	0.356072	0.281868
Tram1	0.00105032	0.156804	0.487143
Ap2a2	0.00105614	0.101141	0.528395
Zfp202	0.00111261	0.499952	0.524886
Dnajb2	0.00113747	0.899243	0.230748
Pop4	0.00116841	0.186117	0.404949
Fbxo8	0.00135731	0.657646	0.319895
Supt7l	0.00137907	0.867966	0.444212
Tspan12	0.00138584	0.517589	0.114995
Slc9a3	0.00141898	0.171232	0.314718
Stradb	0.00148447	0.597235	0.526621
Znrf2	0.00150659	0.599827	0.518796
Fam117a	0.00164106	0.22623	0.346646
Rpap3	0.00166921	0.450282	0.358255
Cox19	0.00169011	0.195908	0.236305
Akt2	0.00170174	0.204207	0.747455
Il18r1	0.00174809	0.543089	0.338287
Ifit1bl1	0.00179118	0.114613	0.405984
Lyrm4	0.00182474	0.192982	0.666991
Hmgb3	0.00193907	0.923686	0.139696
Gm49463	0.00194808	0.186285	0.268676
Nsun4	0.00197462	0.297048	0.580291
Gm12286	0.00201522	0.196175	0.606869
Mylk3	0.00202933	0.171585	0.187848
Gtf2a1	0.00204471	0.383695	0.395468
Oscp1	0.00209673	0.440077	0.663236
AC165962.1	0.00210768	0.598636	0.172491
Cdh16	0.00211164	0.759805	0.576793
Gm7072	0.0021264	0.236916	0.168325
Mtus2	0.00222044	0.125325	0.124475
Ccz1	0.00222611	0.899096	0.525757
Slc20a2	0.00229251	0.683091	0.345897
Mettl9	0.00233322	0.962038	0.691062
Metap2	0.00236404	0.902947	0.485571
Gm6548	0.00241664	0.623521	0.991288
Actg1	0.00243343	0.174086	0.499384
Rtn4r	0.00248556	0.119258	0.263421
Pkdcc	0.00251928	0.242602	0.190197
Rrbp1	0.00258369	0.46628	0.739472
Rars	0.00263016	0.596155	0.85398
Arsg	0.00264329	0.134559	0.432016
Rnf8	0.00264445	0.919858	0.522417
Cd38	0.00264533	0.25829	0.231065
Dok7	0.00266658	0.176241	0.355964
Tmem116	0.00274997	0.960291	0.800316
Phf11d	0.00276068	0.156713	0.246526
Bcl10	0.00276248	0.492394	0.465296
Adam15	0.00281284	0.739791	0.250422
Gm10762	0.00282264	0.623921	0.132398
Spg20	0.00283236	0.480327	0.222674
Ackr4	0.00288965	0.10329	0.582877
Nxn	0.00296141	0.209542	0.17009
Ccdc8	0.00297989	0.988998	0.260498
Ttc8	0.00298918	0.639035	0.127347
Brd3	0.00300632	0.759585	0.656411
Mall	0.00303806	0.159077	0.291807
Arel1	0.00308691	0.110106	0.161613
Cog2	0.00309119	0.751242	0.538774
Tcf4	0.00313095	0.135345	0.777593
Gas2	0.00314285	0.662966	0.323618
Ssx2ip	0.0031527	0.670806	0.154952
Ash2l	0.00322302	0.684582	0.203125
Sh3bgrl2	0.00336784	0.243386	0.199968
Blnk	0.00336983	0.530432	0.451344
Oas1a	0.00338474	0.455368	0.709535
Prr5	0.00345348	0.101354	0.137354
Gm9899	0.00360209	0.22191	0.29605
Agtpbp1	0.00363336	0.137726	0.125322
Zscan21	0.00364981	0.278845	0.564906
Csnk1g2	0.00373735	0.4026	0.378866
Trim35	0.00380974	0.422342	0.160956
Gm28875	0.00390366	0.225141	0.590356
Chmp7	0.00394308	0.106749	0.873137
Dnm1	0.00398441	0.153301	0.391368
Micu2	0.00401131	0.562354	0.666695
Mettl15	0.00401664	0.551595	0.789426
Dars2	0.00404445	0.699704	0.912884
Spsb1	0.00404612	0.733493	0.654101
Vps26a	0.00405801	0.321724	0.116897
Bhlhb9	0.00418548	0.154667	0.168969
Bak1	0.00426656	0.47152	0.199869
Glg1	0.0042771	0.150873	0.387049
Gm49201	0.00428907	0.23616	0.524035
Hdac5	0.00435657	0.41763	0.559371
Luzp1	0.00436093	0.228018	0.679406
Zfr2	0.00447058	0.302113	0.663062
Mb21d2	0.00449802	0.168181	0.401994
Nrf1	0.00458204	0.416484	0.190411
Kif28	0.00459589	0.166389	0.374094
Parp2	0.00465872	0.195923	0.245661
Slc6a9	0.00468733	0.361862	0.855632
Dhx40	0.00472984	0.854194	0.12113
Rfng	0.00477009	0.435585	0.158334
Entpd7	0.00491439	0.116033	0.666586
Pcnx4	0.00496633	0.856124	0.14861
Dclk1	0.00497742	0.419202	0.226731
Lyrm9	0.00498549	0.966916	0.389581
Cdk2ap2	0.00501617	0.110996	0.19902
Tnip3	0.00509599	0.103198	0.826568
Aggf1	0.00517116	0.102072	0.197317
Zfp52	0.00517831	0.277566	0.387626
Strap	0.00519176	0.104259	0.23037
Cnot11	0.00521635	0.82761	0.192158
Armcx1	0.00522755	0.410449	0.288078
Flot2	0.00523579	0.124379	0.428595
Slc19a1	0.00528363	0.101477	0.268703
Ifit3b	0.00529369	0.548404	0.432221
Rbm10	0.00530983	0.767921	0.238506
Zfp395	0.00533377	0.160102	0.136587
Lmf1	0.00534924	0.285306	0.387186
5730480H06Rik	0.00535003	0.219599	0.108878
Psmd11	0.00537962	0.164097	0.693244
Nsun3	0.00539611	0.297433	0.202004
Gnl2	0.00542581	0.800121	0.261773
Ecd	0.00544695	0.238157	0.280666
Wbp4	0.00547082	0.161498	0.348115
Jph1	0.0054725	0.627666	0.303652
Brap	0.00548172	0.889812	0.514775
Utp23	0.00549293	0.414634	0.786661
Poldip2	0.0054983	0.490587	0.238522
1110008L16Rik	0.00561648	0.126319	0.110127
Bzw2	0.00563826	0.642635	0.738471
Ube2f	0.00564883	0.225301	0.179583
Tmem255b	0.00567064	0.190072	0.844236
Czib	0.0057638	0.307614	0.34062
Emilin2	0.00578612	0.100183	0.127072
Ormdl2	0.00578678	0.929609	0.473254
Katna1	0.0058005	0.766156	0.52121
Dnajb4	0.00584798	0.116395	0.227044
Car14	0.00588061	0.327525	0.616742
Rgs2	0.00588492	0.86236	0.425372
Pmpca	0.00589838	0.972234	0.575108
Sdr42e1	0.00594322	0.21351	0.152194
Rpl13a	0.00598214	0.968924	0.83487
Vbp1	0.00603526	0.297444	0.488832
Zfp869	0.00609739	0.883335	0.470037
Mob1a	0.00610593	0.215975	0.217858
Zfp655	0.00611166	0.878245	0.240247
Fkbp2	0.00617686	0.331223	0.221148
Chmp2b	0.00619897	0.374363	0.650226
Slc22a1	0.00622208	0.376565	0.173591
Lbx2	0.00626844	0.538825	0.188017
Crybg1	0.0062742	0.239547	0.908681
Pot1a	0.00633257	0.887093	0.272569
Pigl	0.00633457	0.762687	0.158282
Ube2t	0.00641748	0.161868	0.480263
Zfand3	0.00644683	0.996448	0.485489
Wdr20	0.0064627	0.447567	0.118967
Tuba1a	0.00647093	0.208606	0.109962
Pdf	0.00654201	0.135393	0.336943
Hba-a1	0.00658711	0.452809	0.411236
2310058D17Rik	0.00662698	0.824075	0.62571
Ppp6c	0.00666432	0.551178	0.340747
Rprd2	0.00667757	0.358337	0.648055
Drc3	0.00672684	0.127556	0.393749
A530016L24Rik	0.00675296	0.265177	0.819939
Ints10	0.0068225	0.389171	0.17535
Fxn	0.00683417	0.823409	0.23196
Srcap	0.00687749	0.818426	0.12692
Mbnl1	0.00689267	0.727719	0.16578
Ube2z	0.0068991	0.83514	0.304711
Trmt10b	0.00694203	0.81717	0.45684
Btf3l4	0.00695797	0.577724	0.661075
Srbd1	0.00706571	0.855887	0.645674
Dact3	0.00707063	0.244603	0.106665
Qars	0.00707146	0.139003	0.805785
Thoc2	0.00720084	0.174259	0.769532
9030612E09Rik	0.00720151	0.908972	0.98198
Gm15543	0.00732733	0.385415	0.282969
Slc29a3	0.00737754	0.968999	0.133003
Pigh	0.00744995	0.287404	0.887362
Rusc1	0.00745832	0.473319	0.418511
3425401B19Rik	0.00747286	0.141465	0.124053
Gm13594	0.00752334	0.386901	0.3446
Bbs4	0.0075323	0.572246	0.351891
Jak2	0.00761218	0.599047	0.110541
Gm3604	0.00762893	0.393709	0.930846
Trmt11	0.0076364	0.560847	0.122081
Rpgr	0.00764326	0.717315	0.478488
Fads3	0.0078812	0.163903	0.40064
Fam20c	0.0079048	0.433135	0.44278
Ankrd29	0.00791197	0.474547	0.149631
Rab7-ps1	0.00794789	0.35226	0.917992
Rab40b	0.00800563	0.105249	0.672384
Art4	0.00804294	0.466943	0.586897
3110082I17Rik	0.00805971	0.18253	0.806027
Snx8	0.00809558	0.438851	0.35888
Snip1	0.00811101	0.360337	0.146934
Jade1	0.008119	0.167894	0.116285
Atf5	0.00812361	0.133795	0.126703
Tmem260	0.00820482	0.333346	0.84181
Cops7a	0.00823826	0.139736	0.11701
Reep4	0.00823911	0.723139	0.825901
Cfap61	0.00826163	0.112715	0.144581
Rin3	0.00828998	0.131357	0.210183
Grk5	0.00830402	0.354466	0.146296
Isoc1	0.00831886	0.79076	0.168159
Fbxo34	0.00833386	0.104416	0.213717
E530011L22Rik	0.0083645	0.135401	0.752567
Crls1	0.00839575	0.400774	0.6581
Eed	0.00846933	0.109062	0.554291
Ube2d2a	0.00857495	0.82721	0.156092
9230112J17Rik	0.00857571	0.830184	0.827123
1600020E01Rik	0.00859315	0.362858	0.469626
Gem	0.00869746	0.134078	0.347536
Taf11	0.00873406	0.131407	0.110011
Wrap73	0.00890924	0.314044	0.333054
Wdr41	0.00893907	0.587942	0.106295
Pgm2	0.00894266	0.427073	0.257991
Golga2	0.00898456	0.389294	0.697596
Gm2962	0.00905463	0.708343	0.561638
Rbbp7	0.00909371	0.376298	0.862739
Rab6a	0.00918645	0.134926	0.223597
Ifi44	0.0092519	0.354653	0.35612
Zranb3	0.00930738	0.130239	0.154206
Tspyl5	0.0093943	0.484964	0.300515
Naa15	0.00956405	0.15076	0.563485
Mrpl39	0.00962973	0.239482	0.651271
Cdh4	0.00963223	0.237324	0.263366
Gm10269	0.0096663	0.760329	0.205463
Trp63	0.00973736	0.113072	0.129539
Ide	0.00975215	0.409805	0.171674
Senp7	0.00976981	0.845165	0.145479
Zmat1	0.00978359	0.301948	0.488234
Mmp17	0.00984638	0.702536	0.342081
Kcnn2	0.00985609	0.112933	0.104271
Pias1	0.00991355	0.104893	0.332479

### Sheet: Aged ONLY Output
genes	pvalue_young	pvalue_aged	pvalue_old
Zfp865	0.647465	2.88585e-05	0.592816
Kcnv2	0.219842	5.54592e-05	0.258548
Akap17b	0.103709	8.53381e-05	0.360819
Amd2	0.631856	9.20452e-05	0.164195
Akirin2	0.331662	9.20982e-05	0.369293
Atp6v0e2	0.170899	9.2894e-05	0.928247
Gm36936	0.474851	9.48348e-05	0.512053
Srrm4	0.115909	0.000102877	0.204237
Tmem255a	0.235323	0.000157746	0.893352
Naca	0.682816	0.000170074	0.982737
Crtc3	0.154871	0.000177021	0.853407
Zfp964	0.837158	0.000293033	0.468328
Hsph1	0.992925	0.000314698	0.160521
U2af2	0.248836	0.000366027	0.835844
Eid1	0.137192	0.000379087	0.628685
Tmem70	0.447289	0.000421506	0.586
3000002C10Rik	0.205725	0.000513081	0.438975
Ssbp2	0.141857	0.000541078	0.120506
Tysnd1	0.331533	0.000548981	0.528814
Selenoo	0.28396	0.000572724	0.237751
Khdc4	0.212009	0.000576226	0.473066
Rrp15	0.124416	0.000623204	0.40043
Tbxa2r	0.36378	0.000628891	0.341799
Marveld1	0.128758	0.000644834	0.225115
Uhrf2	0.396683	0.000767092	0.339805
Sugp2	0.280464	0.000786243	0.690743
Edrf1	0.51535	0.000813604	0.865991
Pitpnm2	0.361275	0.000840783	0.361319
Upf2	0.877562	0.000866617	0.276705
1810059H22Rik	0.958878	0.000870083	0.485498
Dhrs11	0.215319	0.000900088	0.535538
Manbal	0.138524	0.000929685	0.296832
Cdk7	0.253864	0.00102037	0.929957
E130310I04Rik	0.289029	0.00105717	0.683422
Rrp9	0.168426	0.00106089	0.28174
Tcaf1	0.209657	0.00109146	0.448821
Mecp2	0.499645	0.00112917	0.127145
Nlrx1	0.22715	0.00116168	0.190323
Slc35b2	0.203351	0.00117267	0.28736
Gipc3	0.44429	0.00122775	0.227139
Gm49492	0.310269	0.00128349	0.190884
Dnajc25	0.950929	0.00130799	0.125361
Rab34	0.106894	0.001315	0.175737
Srsf2	0.627458	0.00135819	0.239236
Mmrn1	0.272422	0.00137166	0.619074
Ppm1g	0.541017	0.00139752	0.348311
Tpst2	0.869529	0.00140433	0.904934
Rapsn	0.438718	0.00143189	0.590135
Dnajc9	0.159357	0.00144238	0.330781
Crhr2	0.419697	0.00155426	0.583437
Ccdc15	0.198695	0.00157532	0.376625
Tfap4	0.275935	0.00159384	0.490214
Usb1	0.215329	0.00159871	0.772754
Cdk14	0.149403	0.00168935	0.707777
Slc46a1	0.291089	0.00171673	0.315289
Spaca6	0.956724	0.00175345	0.159597
Slc4a2	0.64315	0.00176351	0.511395
Them4	0.812323	0.00178309	0.582453
Rbm39	0.410114	0.00181056	0.666578
St3gal4	0.67906	0.00203755	0.466647
Gucy1a1	0.343796	0.00205315	0.231225
Ppan	0.122857	0.00207729	0.6172
Zfp286	0.788983	0.00208268	0.200049
Syde2	0.259904	0.00218401	0.150613
Plekhh3	0.991294	0.00222556	0.702302
Pola2	0.157812	0.0022732	0.148594
Acad10	0.813595	0.0022997	0.377847
Pdzd2	0.30961	0.00231838	0.787521
Cped1	0.26358	0.00233407	0.464532
Slc38a7	0.133101	0.0023394	0.218806
Sfswap	0.833193	0.00236844	0.862593
Fam160b2	0.163084	0.00241114	0.566592
Tfip11	0.146902	0.00243305	0.92149
Hacd3	0.223648	0.00256477	0.526303
Hdac8	0.149268	0.00257942	0.706432
Cacybp	0.191942	0.00261808	0.100421
Hnrnpl	0.254072	0.00262984	0.516895
Plcd1	0.215039	0.00268498	0.329621
Fzd3	0.126437	0.00272322	0.537387
Taok2	0.327046	0.00272536	0.314185
Amigo2	0.666694	0.00273327	0.697132
Pde7a	0.103434	0.00275849	0.180132
Pfkfb2	0.276501	0.00279565	0.129831
1500011B03Rik	0.554016	0.00281385	0.605427
Prpf31	0.98132	0.00285659	0.990676
Olfr1033	0.524168	0.00298655	0.36348
Rsrp1	0.544941	0.00302983	0.314825
E130311K13Rik	0.223664	0.00304815	0.36984
Opn4	0.39511	0.00309459	0.653508
Ppid	0.889541	0.00313518	0.813117
Olfr1034	0.101429	0.00314208	0.979943
Tmem126b	0.390754	0.00322456	0.20747
Mks1	0.209887	0.00323591	0.437294
Nrg4	0.355988	0.00324928	0.352681
Kat5	0.244663	0.00329427	0.26172
Naglu	0.445474	0.00333671	0.27003
Gm15190	0.377404	0.00338496	0.412973
Acsl3	0.130586	0.0033934	0.447235
Aspa	0.217826	0.00342037	0.269788
Ucp2	0.710826	0.00345834	0.807789
Dipk1a	0.150072	0.00348076	0.709694
Ubxn2b	0.599607	0.00354338	0.551587
Pnrc1	0.151977	0.00361071	0.592653
Gm28609	0.368313	0.00369522	0.113952
Gm47985	0.256883	0.00372747	0.343322
Bub3	0.605995	0.0037608	0.584024
Acp6	0.70637	0.00376505	0.940541
Rgs5	0.38899	0.0038189	0.308988
Taz	0.496215	0.00383048	0.952957
Mbip	0.140385	0.00388424	0.560407
Kit	0.314578	0.00388893	0.353306
P2ry2	0.170177	0.0040946	0.490932
Slc35e2	0.37865	0.00421424	0.384117
Mon1a	0.788225	0.00422653	0.845232
Pls3	0.169307	0.00422808	0.476529
Npy1r	0.510094	0.00423065	0.271886
Ppt1	0.190456	0.00425936	0.61509
Prrg3	0.231034	0.00431372	0.67261
Cdk4	0.457457	0.00432645	0.990404
Zbtb7a	0.498623	0.00434608	0.707635
Gramd1a	0.866767	0.00436672	0.607515
Cenpb	0.284634	0.00442606	0.158086
Dync1li1	0.388591	0.00447136	0.137527
Zfp638	0.650357	0.00454148	0.323784
Selenbp1	0.103884	0.00455879	0.371983
Ap3m2	0.227224	0.00456166	0.219602
Dusp27	0.283682	0.00458184	0.261317
Fntb	0.263613	0.00461915	0.717706
Ephb3	0.108102	0.0046588	0.378743
Dcaf15	0.280378	0.0046594	0.524752
Tbc1d25	0.405436	0.00469371	0.303243
Nectin2	0.673533	0.00471938	0.977381
Gm10925	0.767113	0.00474299	0.412814
Tmem185b	0.107672	0.0048586	0.628848
Eif3a	0.66995	0.00488244	0.119824
Wdr61	0.678823	0.00489596	0.405709
S1pr3	0.112031	0.00495856	0.157865
Eefsec	0.824623	0.00496662	0.101509
Slc27a1	0.157774	0.00505705	0.742879
Trim68	0.141605	0.00508066	0.426171
Abl1	0.158962	0.00509681	0.412336
Glrx3	0.876324	0.00518429	0.172595
Vars2	0.283674	0.00527741	0.415831
Ddx24	0.273844	0.00529895	0.121023
Rfx1	0.117666	0.00532263	0.174816
Zfp595	0.196497	0.0053437	0.969487
Pcf11	0.378277	0.00557401	0.33925
Zfp493	0.269469	0.00562808	0.22737
Dnase2a	0.545077	0.00568645	0.725379
Gps1	0.197383	0.00574223	0.226258
Dazap1	0.924908	0.00586661	0.877216
Epha2	0.820972	0.00597038	0.158973
AU041133	0.146919	0.00605092	0.767239
Ogg1	0.24793	0.00607156	0.780938
Rarb	0.166826	0.00621253	0.258433
Stk38	0.145157	0.00623402	0.38009
Alg8	0.725904	0.00625371	0.245407
Gm35576	0.258511	0.00626842	0.3483
Gstp2	0.1366	0.00627062	0.362748
Mtcp1	0.887442	0.00635414	0.283906
Gm11734	0.422761	0.00639956	0.375449
Kat14	0.386258	0.00642532	0.105557
Gm33543	0.144648	0.00643074	0.472692
Slc4a3	0.503856	0.00655388	0.849967
Prag1	0.234144	0.00663769	0.728997
Tbce	0.190824	0.0066739	0.445866
Nfyc	0.50954	0.00671197	0.396841
Ears2	0.163764	0.00680376	0.555468
Pcgf1	0.621842	0.00686433	0.245095
Nde1	0.5036	0.00686985	0.871278
Sema7a	0.410286	0.00687426	0.106356
Gm1821	0.347153	0.00692356	0.340071
Ppil4	0.643576	0.00693238	0.176869
Pitpnm1	0.310852	0.00694155	0.48673
Ctsk	0.149421	0.00698357	0.367558
Endou	0.403591	0.00708528	0.329947
Plcb3	0.705835	0.00710373	0.332884
Esyt1	0.978818	0.0071038	0.751714
Pcp4l1	0.172939	0.0071752	0.175123
Dlg2	0.376224	0.00717839	0.439176
Nr2f2	0.2934	0.00721553	0.242856
Tmed9	0.565722	0.00735404	0.11573
Ogn	0.227482	0.00740016	0.288801
Pde9a	0.100235	0.00740281	0.372556
Gba2	0.282076	0.00741163	0.48341
Gpatch3	0.545299	0.00743103	0.379298
Ccdc85b	0.866802	0.00748363	0.357113
Arvcf	0.472791	0.00751538	0.260022
Hexdc	0.169125	0.00754681	0.332778
Map1b	0.13162	0.0076078	0.248683
Eif3e	0.453115	0.00762444	0.297615
Cep85l	0.339751	0.00762961	0.202403
Fhl3	0.224405	0.00766643	0.111994
Nek3	0.12529	0.00771403	0.293982
Snapc3	0.194641	0.00779298	0.605305
Cstf2t	0.582288	0.00783517	0.307883
Lypla2	0.805132	0.00784325	0.161676
Actc1	0.101106	0.00784942	0.659117
Bcam	0.267568	0.00786312	0.967947
Kctd21	0.903262	0.00795599	0.254667
Dnttip2	0.230493	0.00798813	0.217974
Apbb3	0.194312	0.0080971	0.62365
Pcdh18	0.291218	0.00816742	0.155465
Mapk12	0.695639	0.00822697	0.202391
4833403J16Rik	0.208768	0.00829081	0.640402
Lztr1	0.662808	0.00829514	0.750836
Safb	0.111058	0.00829518	0.349991
Dvl1	0.457838	0.00849171	0.598791
Tspyl2	0.489464	0.00852749	0.154541
Csrp3	0.34048	0.00855003	0.336909
Zfp513	0.489059	0.00859351	0.584621
2700081O15Rik	0.364874	0.00861776	0.22206
Gm32391	0.275908	0.00874447	0.31752
Slc25a23	0.100952	0.00876467	0.313867
Dzip1	0.482872	0.008827	0.493983
Arid2	0.103275	0.00887092	0.337456
Rhebl1	0.391792	0.00918056	0.322006
Ctla4	0.687662	0.00919861	0.191239
Rgp1	0.407934	0.00934551	0.282374
Mgat1	0.743126	0.00938925	0.203016
Gabra3	0.170908	0.00945139	0.668588
Sox17	0.59355	0.00949828	0.606047
Gm31251	0.94946	0.00953289	0.234087
Limd1	0.174996	0.0095754	0.117305
Safb2	0.683325	0.00963861	0.856569
Inpp5b	0.242448	0.00966065	0.104895
6820408C15Rik	0.61012	0.00967569	0.251192
D7Ertd443e	0.949583	0.00967798	0.407725
Rmnd1	0.32839	0.0097743	0.369746
Matr3	0.374644	0.00978787	0.610096
Sema6c	0.439527	0.00980194	0.363796
Usp13	0.310975	0.00981856	0.291659
Fam193a	0.527075	0.00999812	0.753753

### Sheet: Old ONLY Output
genes	pvalue_young	pvalue_aged	pvalue_old
Nosip	0.986428	0.342647	0.00463619
Sars	0.972756	0.541472	0.00320234
Utrn	0.963818	0.658622	0.0096328
Tlr3	0.95454	0.680946	0.00725312
Smyd2	0.954185	0.516328	0.00826871
Gm21781	0.94352	0.747241	0.00795874
Ggt7	0.935163	0.468515	0.00626221
Pctp	0.929469	0.461874	0.00426004
Tmem42	0.91872	0.50543	0.00267611
Pdzrn3	0.908043	0.107862	0.00529737
Gm11642	0.902382	0.235197	0.00437924
A630052C17Rik	0.873822	0.455806	0.00964839
Gins1	0.85561	0.451719	3.56236e-05
Qpct	0.852597	0.236738	0.00717975
Ggcx	0.842815	0.700972	0.00335025
Twist1	0.842628	0.809104	0.00424479
Mamld1	0.830417	0.562933	0.00653463
Slc25a25	0.822244	0.102115	0.0010216
Phactr1	0.810406	0.107112	0.00194692
Fam169a	0.794684	0.938222	0.00123183
Phykpl	0.787247	0.941771	0.00538801
Stxbp1	0.77397	0.460896	0.00115014
Cenpt	0.773503	0.900563	0.000605438
D830035M03Rik	0.765595	0.362424	0.00278941
Capzb	0.748856	0.199659	0.00747414
Setd5	0.742902	0.535826	0.006131
Kctd1	0.738019	0.628318	0.00156865
Arhgap24	0.731056	0.121313	0.00458397
Cask	0.727335	0.173575	0.00673912
Dhrs7	0.716958	0.355298	0.00974508
Cd3eap	0.716235	0.782079	0.00681739
Gm43197	0.711281	0.777691	0.00753888
Gm45769	0.699366	0.994439	0.00681278
Cdc37	0.686998	0.435732	0.00426085
Tbc1d23	0.682803	0.5705	0.00966703
Hax1	0.67628	0.185743	0.00247989
Pard6g	0.670607	0.189723	0.00853501
Gm9761	0.662905	0.457275	0.00257479
Gm8730	0.654129	0.429609	0.0078152
H2-Q6	0.645597	0.704787	0.00415525
Mfsd8	0.64123	0.146395	0.00216658
Megf9	0.634925	0.658637	0.00735438
Aph1c	0.632537	0.256123	0.00443112
Plekhh2	0.631294	0.932215	0.00827601
Zfp322a	0.618347	0.316701	0.00690986
Lyar	0.612266	0.600245	0.0076756
Gclc	0.597659	0.417506	0.00938341
Man1a	0.591611	0.210339	0.00388754
Naa25	0.581366	0.763213	0.00690649
Sssca1	0.572225	0.261421	0.00451979
Gltp	0.568999	0.690964	0.007218
Gm14494	0.555288	0.373694	0.00184021
Cndp2	0.533371	0.532477	0.0096329
Zmynd15	0.517166	0.570528	0.00404058
Trp53rka	0.513522	0.972817	0.0091734
Fam122b	0.50571	0.332298	0.00517816
Afap1l2	0.497534	0.31323	0.00197273
Tmem251	0.488043	0.661143	0.00168717
Klhdc4	0.48548	0.140698	0.0025222
S100pbp	0.479707	0.151028	0.00136047
A130010J15Rik	0.468436	0.255446	0.00356254
Med8	0.462761	0.275847	0.00114681
Pcdhga5	0.452665	0.802364	0.000511486
Emp3	0.452358	0.701204	0.000265871
Pcdhgb7	0.447711	0.590412	0.00627818
Rcn3	0.445514	0.236332	0.00493162
Eri3	0.441056	0.435921	0.0051315
Ndfip2	0.440465	0.775286	0.00151863
4933412E12Rik	0.436822	0.147459	0.0050337
Vopp1	0.422089	0.200018	0.00418614
Prrg4	0.420893	0.741109	0.00118689
Snrpc	0.409639	0.208576	0.0079331
AC241534.1	0.405205	0.663962	0.00370066
Sntb1	0.402532	0.512931	0.00272706
Chml	0.384721	0.592468	0.00641098
Gm31166	0.380304	0.781315	0.00545186
Hspa13	0.37406	0.804998	0.00980709
E2f7	0.372065	0.160601	0.000534622
Adig	0.365577	0.878569	0.00303106
1700109H08Rik	0.360272	0.660064	0.00398758
Tmem223	0.358774	0.853416	0.00869068
Nradd	0.356899	0.29888	0.00294354
Frrs1	0.355981	0.472735	0.00536312
Gm16793	0.35373	0.906041	0.00737066
Gnpda1	0.350989	0.673093	0.00652824
Sox6os	0.335606	0.690612	0.00512411
Hcfc2	0.334013	0.694771	0.00998291
Olfr1396	0.329584	0.134679	0.00385885
Ccdc57	0.329242	0.800919	0.00220311
Glmp	0.320375	0.973644	0.00913252
Eif3f	0.318641	0.950136	0.00957274
Gm8325	0.305569	0.320461	0.00267462
Itpk1	0.303469	0.641326	0.0063555
Mbtps2	0.30126	0.515126	0.00480792
Ythdc2	0.299715	0.974126	0.00101048
Ube2m	0.292688	0.585815	0.0085236
Brwd1	0.288065	0.96016	0.00203541
Nudt12	0.287647	0.684755	0.00646725
Smarcd3	0.283466	0.611654	0.00173107
Gm14698	0.282743	0.871771	0.00679701
Sec23b	0.2787	0.210084	0.00884514
Sumf2	0.27314	0.69064	0.0061262
Pdap1	0.266699	0.865676	0.0098088
Tmem117	0.265133	0.342599	0.00456785
Slc25a40	0.260174	0.404969	0.00709936
Cd63	0.260042	0.420065	0.00176143
Cyp26b1	0.257792	0.671643	0.00309517
Tcf21	0.257168	0.638413	0.00461282
Sar1a	0.253594	0.180972	0.00103781
Fen1	0.252915	0.169469	0.00475417
Sat2	0.250385	0.159874	0.00412811
Syngr1	0.241364	0.599947	0.00713095
Eif4ebp1	0.239896	0.156404	0.00726457
Ubxn1	0.238527	0.899643	0.00943156
Numb	0.233152	0.433311	0.00956349
Ddah2	0.230947	0.58336	0.00858807
Lilr4b	0.230405	0.316352	0.00716538
Taok1	0.2181	0.476598	0.00606112
Serf2	0.214011	0.751466	0.0047985
Adamts14	0.21088	0.106269	0.0093788
Trpm3	0.2065	0.174415	0.00381589
Trip4	0.205854	0.927294	0.00255375
E2f5	0.202463	0.231252	0.000696264
Sap30	0.199786	0.162513	0.00182989
Atl1	0.19971	0.698363	0.0008791
Stambp	0.194451	0.399046	0.00598287
Vps13b	0.188167	0.952591	0.000397239
Cd320	0.187814	0.451887	0.00478014
Slc6a6	0.185771	0.225196	0.00213245
Lancl2	0.185103	0.649769	0.00184548
Xrn1	0.184161	0.521643	0.00877831
Adgrb2	0.181254	0.82461	0.00882837
Pisd-ps1	0.180461	0.509911	0.00277124
C330007P06Rik	0.178367	0.709635	0.00292498
Trpm7	0.178072	0.628595	0.00952328
Cep192	0.177473	0.764864	0.00314253
Cpne8	0.177379	0.280345	0.00986841
Sestd1	0.175149	0.474902	0.00474068
1110008P14Rik	0.173459	0.164585	0.00467772
Tnpo1	0.173317	0.963879	0.00460808
Taf9b	0.169764	0.888039	0.00862217
Jazf1	0.168354	0.68156	0.00730184
Pcdhga3	0.164643	0.5848	0.00460856
Pign	0.163994	0.726401	0.00111841
Itpa	0.159163	0.531165	0.00183732
Lnpk	0.154771	0.887439	0.00339465
Tbc1d8b	0.154573	0.357419	0.00644295
Mfsd1	0.154464	0.292101	0.00462175
Nup50	0.153181	0.214874	0.00744351
Dand5	0.145492	0.35039	0.00822943
Zdhhc17	0.144189	0.953119	0.00435894
Dusp28	0.142673	0.511222	0.00293381
Gm34030	0.142243	0.453379	0.00691961
Fzd6	0.139815	0.119344	1.69449e-05
Paxx	0.139132	0.714842	8.01934e-05
Tubb4b	0.137911	0.622553	0.0082558
Gm13597	0.137891	0.580374	0.00656019
Gnptg	0.137676	0.964458	0.00596066
Fuca1	0.136447	0.12834	0.00280148
BC002163	0.133643	0.465856	0.00436854
Insr	0.132938	0.64261	0.0033293
Zfp526	0.131476	0.621709	0.00746392
Gm7027	0.130692	0.477916	0.0049087
Hspb2	0.129909	0.476697	0.00588106
Gm1818	0.128855	0.354921	0.00554272
Pcbp1	0.124794	0.436421	0.00344332
Hccs	0.124242	0.769151	0.00648543
Ppdpf	0.122532	0.930688	0.00216599
Mrgprf	0.12137	0.34482	0.00445588
Gm10156	0.120126	0.285	0.00776558
Tom1l1	0.115496	0.623065	0.00214145
Sap30l	0.114029	0.512608	0.00702993
Gtf3c5	0.113511	0.614787	0.00042597
Tbl1x	0.112831	0.29489	0.00738527
Atf4	0.112152	0.267136	0.000602601
Pacsin2	0.11187	0.147218	0.00400135
Sfxn3	0.111642	0.260517	0.00204714
Tmem245	0.111092	0.722239	0.00336459
Mipol1	0.107658	0.852251	0.00428975
Acadm	0.107277	0.365513	0.00631204
Map2k2	0.106487	0.775144	0.00538195
Zdhhc13	0.105044	0.879914	0.00222045
Sco2	0.102138	0.958325	0.00668898
Pcdhga2	0.101475	0.109427	0.00983727
Mtch1	0.101003	0.681301	0.00968491
Sepsecs	0.100452	0.940976	0.00107973
Stxbp3	0.100128	0.588209	0.00613158
Camk1	0.100035	0.79	0.00856589

### Sheet: Young and Aged Only
genes	pvalue_young	pvalue_aged	pvalue_old
Nr2f6	2.89338e-05	0.00477366	0.113117
Serinc3	3.35473e-05	0.000626893	0.179534
Gsg1l	4.01111e-05	0.00787927	0.560835
Vps37b	4.81594e-05	0.003128	0.352833
Foxj2	6.65183e-05	0.000123904	0.296521
Tsen15	7.1082e-05	0.00229691	0.76114
Adora1	9.84089e-05	0.000331	0.133606
Pdgfd	0.000118287	0.00919989	0.779608
Lsmem1	0.000125872	5.29535e-05	0.29011
Slc2a4	0.00017999	0.00116088	0.186368
Mxi1	0.000273682	0.00141045	0.375177
Eepd1	0.000353672	0.00439757	0.187509
Dok4	0.000421682	0.00306325	0.317766
Tspan2	0.000484233	0.00363412	0.166978
Ppp1r16b	0.000499165	0.000103403	0.267843
Trib1	0.000542493	0.00250415	0.169383
Tcf3	0.00061728	0.00750963	0.283542
Bcl6b	0.000625135	3.37906e-05	0.1212
Man2a1	0.000630653	0.00799132	0.342219
Mtdh	0.000715141	0.00746564	0.192502
Nrbp1	0.000733483	0.00029419	0.487952
Mepce	0.000743978	0.000381632	0.988091
Aatf	0.000840667	0.00379567	0.126365
Bri3bp	0.00085515	4.67691e-05	0.116348
Mapk10	0.000953364	0.00127072	0.127791
Apba1	0.00102213	0.00528106	0.154633
Gimap4	0.00111823	0.000659036	0.211882
Fmo1	0.00112341	0.000580533	0.258986
Klhl40	0.00118813	0.00128789	0.211801
Dyrk1b	0.00119109	0.00314121	0.176303
Art1	0.0011964	0.00180827	0.197206
Nub1	0.0012187	0.00668815	0.168098
Mcc	0.00127895	0.00359134	0.225919
Ppp2r5a	0.00137688	0.000349655	0.191608
6230400D17Rik	0.00152247	0.00572905	0.218053
Ttyh3	0.00158	0.00898016	0.300502
Ppp1r3c	0.00167192	0.00160394	0.153073
Keap1	0.00170717	0.0016345	0.857737
Por	0.00185384	0.000230526	0.30627
Eef2k	0.00198607	0.000100899	0.494675
Apln	0.00202247	0.00377122	0.139104
Palmd	0.0020851	0.00509939	0.382732
Slc39a10	0.00226617	0.000436799	0.211145
Agap2	0.00227188	0.00821081	0.125575
Col28a1	0.0022962	0.000265707	0.645705
Rhoc	0.00238225	0.00147043	0.165533
Tek	0.00242017	0.000459106	0.138709
Arfgap2	0.00264015	0.0069307	0.883192
Gadd45a	0.00264034	0.00224262	0.119971
Cirbp	0.00277303	1.0892e-05	0.145198
Zfp442	0.00292588	0.00035043	0.100657
Gimap6	0.003053	0.00207407	0.603313
Dedd2	0.0030951	0.00342403	0.33761
Thbs1	0.00323184	0.00476483	0.223106
Meis1	0.00347587	0.00690972	0.129005
Flt1	0.00363578	0.00109596	0.486831
Mturn	0.00391191	0.000140036	0.134036
Pcif1	0.00395255	0.00529032	0.302224
Adcyap1r1	0.00396867	0.000105929	0.184339
4930523C07Rik	0.00401737	0.00142412	0.207251
Ptpa	0.00406613	0.000854798	0.111875
Thbd	0.00411525	0.00920384	0.279961
Fus	0.00416336	0.000302762	0.369925
Strada	0.00456836	0.000318119	0.20065
Csrnp1	0.00456878	0.000958959	0.108346
Nck2	0.00461171	0.00878591	0.48446
Ift122	0.00466058	0.000568084	0.25677
Pole	0.0046937	0.00780056	0.356066
Hnrnpdl	0.00470389	0.00458402	0.179855
Egr1	0.00477348	0.00237585	0.836894
Rbm3	0.00486595	0.00405539	0.163535
Hrh2	0.00486777	5.72426e-06	0.134552
Abcf2	0.00496667	0.0014812	0.135849
C2cd2	0.00514592	0.00382248	0.144503
Toe1	0.00532046	0.00182748	0.665665
Adgrl4	0.00533926	5.8428e-05	0.403585
Brpf1	0.00542362	0.0079929	0.345987
Tnfaip8l1	0.00555777	0.000472948	0.511193
Apex2	0.00565994	0.000764136	0.11228
Aopep	0.00592488	0.00644461	0.120934
Ablim3	0.00600134	0.00772109	0.571769
B3galt2	0.00605017	0.00144528	0.289838
Rasd2	0.00614224	0.00247093	0.106564
Itgb6	0.00614883	0.00094456	0.791378
Tsc22d4	0.0061769	0.00017579	0.853562
Hnrnpd	0.00631099	0.00176044	0.179025
Pdia3	0.00635348	0.00167106	0.237864
Snrk	0.00683862	0.0048728	0.238001
Tmem268	0.00687264	0.00451702	0.272542
Rnd1	0.0071031	0.00270982	0.263938
Scd4	0.00728891	0.000293396	0.333522
Elp6	0.00730156	0.00990124	0.363037
Lrrc61	0.00738642	0.0098359	0.824484
Gm17251	0.00756983	0.00572894	0.955693
Abcb1a	0.00759048	0.000352996	0.70138
Rnf220	0.00772301	0.00387859	0.281357
4632428C04Rik	0.00775297	0.000748431	0.571665
Sema3b	0.00813819	0.00189944	0.724845
Zbtb22	0.00816189	0.000539828	0.121256
Cygb	0.0082096	0.000753461	0.594048
Csrp1	0.00828199	0.00622942	0.558377
Tmod1	0.0084113	0.00167613	0.645068
Tns2	0.00880096	0.000488223	0.183045
6430562O15Rik	0.00881513	0.00890576	0.361531
Tmem161a	0.0088412	0.000742828	0.507459
Eml2	0.00910848	7.83404e-05	0.944331
Itga1	0.00937968	0.0031007	0.641788
Zfp143	0.00941566	0.00326047	0.245943
Gimap5	0.00960533	0.000810591	0.240343
Mitf	0.00965213	0.00921767	0.207479

### Sheet: Young and Old Only
genes	pvalue_young	pvalue_aged	pvalue_old
Gm43050	0.000107155	0.203371	0.00976838
Tnfaip8	0.000251115	0.168851	0.0042596
Hspb1	0.00033306	0.468689	0.000970353
Aqp4	0.000395532	0.212262	0.00323059
Nr3c2	0.000493557	0.162442	0.00294945
Tmem123	0.000642989	0.117822	0.00391361
Adora2a	0.000916648	0.122387	0.00894499
Tubb2a	0.00115075	0.162525	0.00672095
Stau2	0.00124079	0.286816	0.00947163
Kcnd2	0.00148266	0.780996	0.00513249
Narfl	0.00155681	0.556074	0.00318787
Pank4	0.00181427	0.703171	0.00214028
Prr13	0.00195187	0.182508	0.000286967
Intu	0.00229444	0.159202	0.000438425
Ppcdc	0.002444	0.280588	0.00249422
Ppm1k	0.00251471	0.316459	0.00259184
Extl2	0.00264071	0.164114	0.00806516
Ppp2r3a	0.00290029	0.74661	0.00127026
Fbxl22	0.00292214	0.22498	0.00263334
Slc26a2	0.00308855	0.142389	0.000435557
Gm15675	0.00310598	0.435674	0.00156025
Efs	0.00326971	0.760554	0.0010569
Sox9	0.00343241	0.319251	0.00281288
Cog6	0.00353087	0.236018	0.00758915
Nckap5	0.00396597	0.166047	0.00776734
Pard3b	0.00400215	0.104197	0.0022744
Klhl25	0.00407337	0.294062	0.000109792
Pdlim7	0.00458804	0.39689	0.00752791
Dsg2	0.00470644	0.185857	0.0084619
Nedd1	0.00479236	0.815536	0.00928176
Ptms	0.00485199	0.968362	0.00171609
Tor1aip2	0.00542585	0.134891	0.000874842
Pigk	0.00606714	0.203603	0.00820985
Nt5m	0.00629387	0.632386	0.00753009
Wdr26	0.00629501	0.925087	0.00284755
Ninl	0.00665015	0.501602	0.00644962
Dars	0.00698266	0.469947	0.00157168
Slc35g1	0.00701199	0.618249	0.00172148
Sod3	0.00706513	0.209286	0.00867961
Haus2	0.00746297	0.932494	0.000169563
Cox10	0.00757852	0.36859	7.88285e-05
Adk	0.00790535	0.287071	0.00332398
Jmjd6	0.00795668	0.131049	0.00707185
Selenot	0.00812011	0.654793	0.0096699
Rab31	0.00827936	0.14832	0.00242912
Opa3	0.00834325	0.991849	0.00845723
Tmem74b	0.00842376	0.331639	0.0029797
Sppl2b	0.0087139	0.213721	0.00267197
Osbpl8	0.00883756	0.623906	0.00166833
Pdp1	0.00947606	0.25906	0.00623471
Dsc2	0.0096555	0.253208	0.000870387

### Sheet: Aged and Old Only
genes	pvalue_young	pvalue_aged	pvalue_old
Mmrn2	0.101899	0.00231974	0.00696312
Gramd1c	0.105695	0.00330418	0.00154016
Pip5k1b	0.115456	0.0034263	0.00571137
Spata13	0.116397	0.00732602	0.0066679
Ninj1	0.116962	0.0019955	0.00296047
Nmrk2	0.118113	0.00415342	0.00580169
Sh2d4a	0.133947	0.00440706	0.00841963
Cd248	0.155466	0.00119019	0.00719091
Morf4l1	0.158697	0.00358048	0.00496925
Cd276	0.184308	0.004077	0.00135681
Brf2	0.206279	0.0026612	0.00419863
Jarid2	0.226495	0.00879705	0.00632909
Eva1c	0.23458	0.00601127	0.0016794
Tril	0.241098	0.00220793	0.00897485
Ccser1	0.331338	0.0081088	0.00368299
Snw1	0.40419	0.00478212	0.00152141
Ccn2	0.804084	0.00151596	0.00153724
