## Supplementary material for "Defining the age-dependent and tissue-specific circadian transcriptome in male mice": Table S16

### Sheet: Young+Aged ONLY
these pathways lose oscillation by 27 months.
	Pathway	Young_pval	Aged_pval	Old_pval	Young_weight	Aged_weight	Old_weight	AWFisher_pval	AWFisher_qval	Young -logP	Aged -logP	Old -logP
21	AMPK Signaling	3.23594e-05	0.000263027	0.301301	1	1	0	8.40879e-07	2.05415e-05	4.49	3.58	0.521
28	Hereditary Breast Cancer Signaling	4.7863e-06	0.00457088	0.129122	1	1	0	2.03561e-06	3.72952e-05	5.32	2.34	0.889
33	Unfolded protein response	2.39883e-05	0.00263027	0.238232	1	1	0	5.47603e-06	8.2002e-05	4.62	2.58	0.623
42	Cell Cycle: G2/M DNA Damage Checkpoint Regulation	0.000436516	0.000323594	0.61235	1	1	0	1.15595e-05	0.000141191	3.36	3.49	0.213
68	TGF-Œ≤ Signaling	4.89779e-05	0.0138038	0.267917	1	1	0	4.85414e-05	0.000366202	4.31	1.86	0.572
70	PI3K/AKT Signaling	4.67735e-05	0.017378	0.316957	1	1	0	5.74057e-05	0.000420701	4.33	1.76	0.499
76	PFKFB4 Signaling Pathway	3.80189e-05	0.0331131	0.580764	1	1	0	8.54397e-05	0.000569923	4.42	1.48	0.236
95	Pyridoxal 5'-phosphate Salvage Pathway	0.000660693	0.00794328	0.127057	1	1	0	0.000310816	0.00167841	3.18	2.1	0.896
110	Role of BRCA1 in DNA Damage Response	0.000158489	0.060256	1	1	1	0	0.000531807	0.00248015	3.8	1.22	0
112	Protein Ubiquitination Pathway	0.025704	0.000416869	1	1	1	0	0.000589419	0.00269917	1.59	3.38	0
135	Cyclins and Cell Cycle Regulation	0.00363078	0.00691831	1	1	1	0	0.00125544	0.00477067	2.44	2.16	0
146	PPAR Signaling	0.00190546	0.0234423	0.140929	1	1	0	0.00208298	0.00731895	2.72	1.63	0.851
158	Ferroptosis Signaling Pathway	0.00114815	0.0616595	0.234963	1	1	0	0.00311426	0.0101115	2.94	1.21	0.629
180	Glucocorticoid Receptor Signaling	0.00301995	0.060256	0.406443	1	1	0	0.00703507	0.02005	2.52	1.22	0.391
185	GDP-glucose Biosynthesis	0.00645654	0.0331131	0.187932	1	1	0	0.00807336	0.0223872	2.19	1.48	0.726
191	Glucose and Glucose-1-phosphate Degradation	0.00851138	0.0389045	0.202768	1	1	0	0.0116983	0.0312719	2.07	1.41	0.693
193	Trehalose Degradation II (Trehalase)	0.0251189	0.0134896	1	1	1	0	0.0119269	0.031702	1.6	1.87	0
194	Cell Cycle: G1/S Checkpoint Regulation	0.00338844	0.105925	1	1	1	0	0.0125171	0.0330993	2.47	0.975	0
199	Salvage Pathways of Pyrimidine Ribonucleotides	0.01	0.0457088	0.277971	1	1	0	0.0153157	0.0394823	2	1.34	0.556
200	UDP-N-acetyl-D-galactosamine Biosynthesis II	0.0107152	0.0446684	1	1	1	0	0.0159132	0.0408173	1.97	1.35	0
205	Osteoarthritis Pathway	0.0060256	0.0933254	0.445656	1	1	0	0.0181877	0.0452926	2.22	1.03	0.351
218	Iron homeostasis signaling pathway	0.0707946	0.011749	1	1	1	0	0.0250993	0.059064	1.15	1.93	0
225	Glutamine Biosynthesis I	0.0363078	0.0263027	1	1	1	0	0.0280944	0.0640552	1.44	1.58	0
228	Ephrin A Signaling	0.0281838	0.0354813	0.219786	1	1	0	0.0291679	0.0656278	1.55	1.45	0.658
233	ATM Signaling	0.0263027	0.0436516	0.544503	1	1	0	0.032633	0.0718485	1.58	1.36	0.264
238	D-myo-inositol (1,4,5)-trisphosphate Degradation	0.0194984	0.0660693	1	1	1	0	0.0358202	0.0772091	1.71	1.18	0

### Sheet: All THREE Ages
These Pathways are Conserved Across All Three ages		These are IPA enrichment Values
	Pathway	Young_pval	Aged_pval	Old_pval	Young_weight	Aged_weight	Old_weight	AWFisher_pval	AWFisher_qval	Young -logP	Aged -logP	Old -logP
2	Circadian Rhythm Signaling	1.99526e-06	4.89779e-08	4.67735e-05	1	1	1	2.20017e-14	5.64344e-12	5.7	7.31	4.33
4	Hepatic Fibrosis Signaling Pathway	3.23594e-07	0.0165959	4.7863e-05	1	1	1	6.28971e-10	7.17834e-08	6.49	1.78	4.32
5	RAR Activation	5.24807e-07	0.00112202	0.000489779	1	1	1	6.99643e-10	7.17834e-08	6.28	2.95	3.31
6	Adipogenesis pathway	5.24807e-07	0.000251189	0.0138038	1	1	1	3.82593e-09	3.27117e-07	6.28	3.6	1.86
7	Senescence Pathway	4.16869e-05	4.7863e-05	0.00154882	1	1	1	6.22536e-09	4.5623e-07	4.38	4.32	2.81
11	Insulin Receptor Signaling	9.12011e-07	0.00125893	0.0165959	1	1	1	3.30337e-08	1.54057e-06	6.04	2.9	1.78
12	UVA-Induced MAPK Signaling	0.000245471	0.00114815	9.33254e-05	1	1	1	4.43636e-08	1.89655e-06	3.61	2.94	4.03
15	Cardiac Hypertrophy Signaling	0.00154882	0.00977237	9.12011e-06	1	1	1	2.00133e-07	6.84456e-06	2.81	2.01	5.04
17	HIF1Œ± Signaling	8.70964e-05	0.000457088	0.0060256	1	1	1	3.29406e-07	9.94031e-06	4.06	3.34	2.22
18	Superpathway of Inositol Phosphate Compounds	5.62341e-05	0.00977237	0.000501187	1	1	1	3.73026e-07	1.06312e-05	4.25	2.01	3.3
19	Cardiac Hypertrophy Signaling (Enhanced)	2.51189e-05	0.0537032	0.00025704	1	1	1	4.58861e-07	1.23892e-05	4.6	1.27	3.59
20	Renal Cell Carcinoma Signaling	0.000676083	0.00524807	0.000125893	1	1	1	5.76143e-07	1.47781e-05	3.17	2.28	3.9
23	WNT/Œ≤-catenin Signaling	0.000223872	0.000724436	0.00549541	1	1	1	1.07103e-06	2.38887e-05	3.65	3.14	2.26
25	PDGF Signaling	6.91831e-05	0.0776247	0.00020893	1	1	1	1.3168e-06	2.70208e-05	4.16	1.11	3.68
29	HGF Signaling	0.00114815	0.0616595	3.98107e-05	1	1	1	3.00536e-06	5.31637e-05	2.94	1.21	4.4
32	Ceramide Signaling	0.0057544	0.00263027	0.000288403	1	1	1	4.44092e-06	7.11934e-05	2.24	2.58	3.54
36	ILK Signaling	0.0147911	0.0165959	2.39883e-05	1	1	1	5.79581e-06	8.25903e-05	1.83	1.78	4.62
37	3-phosphoinositide Biosynthesis	0.00154882	0.00870964	0.000512861	1	1	1	6.68694e-06	9.27135e-05	2.81	2.06	3.29
40	NRF2-mediated Oxidative Stress Response	0.00120226	0.000588844	0.0138038	1	1	1	9.07626e-06	0.000116403	2.92	3.23	1.86
41	CXCR4 Signaling	0.00144544	0.0812831	8.70964e-05	1	1	1	9.45258e-06	0.000118272	2.84	1.09	4.06
43	CNTF Signaling	0.000213796	0.017378	0.0042658	1	1	1	1.38877e-05	0.000165684	3.67	1.76	2.37
47	JAK/STAT Signaling	0.000199526	0.0213796	0.00436516	1	1	1	1.59944e-05	0.000174577	3.7	1.67	2.36
49	GM-CSF Signaling	0.001	0.0104713	0.00199526	1	1	1	1.76892e-05	0.000185107	3	1.98	2.7
51	3-phosphoinositide Degradation	0.00186209	0.0131826	0.001	1	1	1	2.03635e-05	0.000204832	2.73	1.88	3
52	Endocannabinoid Cancer Inhibition Pathway	0.018197	0.0151356	9.33254e-05	1	1	1	2.11983e-05	0.000205184	1.74	1.82	4.03
53	NGF Signaling	0.000398107	0.0371535	0.0017378	1	1	1	2.11983e-05	0.000205184	3.4	1.43	2.76
55	Tight Junction Signaling	0.00245471	0.0204174	0.000562341	1	1	1	2.29708e-05	0.000214254	2.61	1.69	3.25
57	HER-2 Signaling in Breast Cancer	3.54813e-05	0.0398107	0.0275423	1	1	1	3.04069e-05	0.000273662	4.45	1.4	1.56
60	Epithelial Adherens Junction Signaling	0.000223872	0.0239883	0.00954993	1	1	1	3.86421e-05	0.00033039	3.65	1.62	2.02
61	D-myo-inositol-5-phosphate Metabolism	0.000891251	0.0151356	0.00389045	1	1	1	3.94205e-05	0.00033152	3.05	1.82	2.41
69	Mouse Embryonic Stem Cell Pluripotency	2.69153e-05	0.057544	0.0457088	1	1	1	5.10694e-05	0.00037969	4.57	1.24	1.34
71	ERB2-ERBB3 Signaling	0.000120226	0.0933254	0.0074131	1	1	1	5.86927e-05	0.000424075	3.92	1.03	2.13
73	IL-6 Signaling	0.00758578	0.0204174	0.000691831	1	1	1	7.30082e-05	0.000513058	2.12	1.69	3.16
74	D-myo-inositol (1,4,5,6)-Tetrakisphosphate Biosynthesis	0.00645654	0.00831764	0.0020893	1	1	1	7.596e-05	0.000519567	2.19	2.08	2.68
75	D-myo-inositol (3,4,5,6)-tetrakisphosphate Biosynthesis	0.00645654	0.00831764	0.0020893	1	1	1	7.596e-05	0.000519567	2.19	2.08	2.68
77	IL-2 Signaling	0.00169824	0.0776247	0.000977237	1	1	1	8.5544e-05	0.000569923	2.77	1.11	3.01
78	Estrogen Receptor Signaling	0.0154882	0.0123027	0.000707946	1	1	1	8.89978e-05	0.000578506	1.81	1.91	3.15
82	PTEN Signaling	0.00042658	0.0186209	0.0234423	1	1	1	0.000117367	0.000734261	3.37	1.73	1.63
83	Autophagy	0.000346737	0.0114815	0.047863	1	1	1	0.000119707	0.000739877	3.46	1.94	1.32
92	Acute Myeloid Leukemia Signaling	0.00616595	0.0104713	0.00724436	1	1	1	0.000257697	0.00143694	2.21	1.98	2.14
93	IL-7 Signaling Pathway	0.00776247	0.00104713	0.0588844	1	1	1	0.000262789	0.00144958	2.11	2.98	1.23
99	Apelin Endothelial Signaling Pathway	0.00588844	0.0812831	0.00138038	1	1	1	0.000345403	0.00178982	2.23	1.09	2.86
100	Telomerase Signaling	0.00190546	0.0234423	0.0154882	1	1	1	0.000359126	0.00184232	2.72	1.63	1.81
102	Xenobiotic Metabolism General Signaling Pathway	0.0380189	0.0141254	0.00151356	1	1	1	0.000411512	0.00206966	1.42	1.85	2.82
106	RANK Signaling in Osteoclasts	0.00616595	0.0933254	0.00162181	1	1	1	0.000462342	0.00223756	2.21	1.03	2.79
113	PI3K Signaling in B Lymphocytes	0.000812831	0.0851138	0.018197	1	1	1	0.000594553	0.00269917	3.09	1.07	1.74
115	Type II Diabetes Mellitus Signaling	0.025704	0.020893	0.00245471	1	1	1	0.000617944	0.00275657	1.59	1.68	2.61
119	MSP-RON Signaling In Cancer Cells Pathway	0.0128825	0.0301995	0.00457088	1	1	1	0.000793518	0.0034208	1.89	1.52	2.34
127	PPARŒ±/RXRŒ± Activation	0.0057544	0.0354813	0.0114815	1	1	1	0.000998369	0.00402233	2.24	1.45	1.94
138	Death Receptor Signaling	0.000776247	0.0416869	0.105925	1	1	1	0.00136674	0.00502027	3.11	1.38	0.975
150	Aldosterone Signaling in Epithelial Cells	0.00758578	0.0707946	0.0123027	1	1	1	0.00234052	0.00800458	2.12	1.15	1.91
151	IL-4 Signaling	0.00218776	0.1	0.030903	1	1	1	0.00238485	0.00810217	2.66	1	1.51
152	Cancer Drug Resistance By Drug Efflux	0.00120226	0.0676083	0.0954993	1	1	1	0.00266855	0.00900637	2.92	1.17	1.02
156	Synaptogenesis Signaling Pathway	0.0724436	0.130918	0.000933254	1	1	1	0.00296845	0.00976163	1.14	0.883	3.03
163	Xenobiotic Metabolism Signaling	0.0112202	0.0107152	0.0954993	1	1	1	0.00366322	0.011529	1.95	1.97	1.02
165	PCP (Planar Cell Polarity) Pathway	0.00616595	0.074131	0.025704	1	1	1	0.00373183	0.0116026	2.21	1.13	1.59
166	Semaphorin Neuronal Repulsive Signaling Pathway	0.0524807	0.106905	0.00223872	1	1	1	0.00393795	0.0121607	1.28	0.971	2.65
168	STAT3 Pathway	0.0112202	0.0275423	0.0416869	1	1	1	0.004019	0.0122723	1.95	1.56	1.38
175	Endocannabinoid Developing Neuron Pathway	0.0169824	0.11508	0.00933254	1	1	1	0.0053096	0.0155494	1.77	0.939	2.03
177	HIPPO signaling	0.0363078	0.0251189	0.0218776	1	1	1	0.00570349	0.0165305	1.44	1.6	1.66
181	Factors Promoting Cardiogenesis in Vertebrates	0.00380189	0.106905	0.0645654	1	1	1	0.00708848	0.0200905	2.42	0.971	1.19
184	Chemokine Signaling	0.0275423	0.060256	0.017378	1	1	1	0.00763714	0.0212927	1.56	1.22	1.76
192	Antiproliferative Role of Somatostatin Receptor 2	0.0229087	0.146893	0.0147911	1	1	1	0.0117041	0.0312719	1.64	0.833	1.83
195	mTOR Signaling	0.0114815	0.108893	0.0457088	1	1	1	0.0130204	0.0342536	1.94	0.963	1.34
196	Adrenomedullin signaling pathway	0.115878	0.0398107	0.0128825	1	1	1	0.013418	0.0351197	0.936	1.4	1.89
201	Insulin Secretion Signaling Pathway	0.0112202	0.104954	0.0691831	1	1	1	0.0170731	0.0435747	1.95	0.979	1.16
202	Role of p14/p19ARF in Tumor Suppression	0.0204174	0.040738	0.102094	1	1	1	0.017619	0.0447454	1.69	1.39	0.991
207	Apelin Cardiomyocyte Signaling Pathway	0.0724436	0.121899	0.0107152	1	1	1	0.0191251	0.0473969	1.14	0.914	1.97
213	Hypoxia Signaling in the Cardiovascular System	0.0537032	0.0134896	0.161065	1	1	1	0.0223987	0.0539463	1.27	1.87	0.793
214	p53 Signaling	0.0691831	0.0457088	0.0371535	1	1	1	0.0225152	0.0539733	1.16	1.34	1.43
217	Polyamine Regulation in Colon Cancer	0.0190546	0.0676083	0.0954993	1	1	1	0.0233061	0.0550969	1.72	1.17	1.02
229	Androgen Signaling	0.047863	0.0363078	0.0977237	1	1	1	0.0296312	0.066379	1.32	1.44	1.01

### Sheet: Young ONLY
These pathways only significantly enriched in YOUNG
	Pathway	Young_pval	Aged_pval	Old_pval	Young_weight	Aged_weight	Old_weight	AWFisher_pval	AWFisher_qval	Young -logP	Aged -logP	Old -logP
45	Human Embryonic Stem Cell Pluripotency	3.16228e-06	0.276694	0.0933254	1	0	0	1.5342e-05	0.000174577	5.5	0.558	1.03
94	Prostate Cancer Signaling	6.16595e-05	0.176198	0.158855	1	0	0	0.000278354	0.0015191	4.21	0.754	0.799
123	Pancreatic Adenocarcinoma Signaling	0.000218776	1	0.210863	1	0	0	0.000952377	0.00397211	3.66	0	0.676
134	Clathrin-mediated Endocytosis Signaling	0.000281838	1	0.154882	1	0	0	0.00121653	0.00465731	3.55	0	0.81
153	Mechanisms of Viral Exit from Host Cells	0.000660693	1	0.539511	1	0	0	0.00276638	0.00927551	3.18	0	0.268
164	Oncostatin M Signaling	0.000891251	1	0.191867	1	0	0	0.00368866	0.0115383	3.05	0	0.717
173	Basal Cell Carcinoma Signaling	0.00123027	1	0.391742	1	0	0	0.00502499	0.0148151	2.91	0	0.407
174	FAK Signaling	0.00123027	1	0.177011	1	0	0	0.00502499	0.0148151	2.91	0	0.752
186	MYC Mediated Apoptosis Signaling	0.00218776	1	0.240991	1	0	0	0.00870927	0.0238923	2.66	0	0.618
209	GADD45 Signaling	0.00549541	1	0.314775	1	0	0	0.0207674	0.0509744	2.26	0	0.502
211	IL-15 Production	0.00562341	0.410204	0.199986	1	0	0	0.02122	0.0513484	2.25	0.387	0.699
221	iNOS Signaling	0.00707946	1	0.588844	1	0	0	0.0263102	0.060798	2.15	0	0.23
231	IL-9 Signaling	0.00851138	0.236048	0.138995	1	0	0	0.0312369	0.0693703	2.07	0.627	0.857
232	Small Cell Lung Cancer Signaling	0.00870964	0.248886	0.267917	1	0	0	0.0319138	0.070568	2.06	0.604	0.572
236	FAT10 Cancer Signaling Pathway	0.00954993	0.145881	1	1	0	0	0.0347689	0.0755782	2.02	0.836	0
240	TWEAK Signaling	0.0107152	0.629506	0.503501	1	0	0	0.0386954	0.0827114	1.97	0.201	0.298
246	TR/RXR Activation	0.0120226	0.18281	0.20797	1	0	0	0.043066	0.0898084	1.92	0.738	0.682
247	CDP-diacylglycerol Biosynthesis I	0.0123027	0.140929	0.376704	1	0	0	0.0439981	0.0910122	1.91	0.851	0.424

### Sheet: Aged ONLY
	Pathway	Young_pval	Aged_pval	Old_pval	Young_weight	Aged_weight	Old_weight	AWFisher_pval	AWFisher_qval	Young -logP	Aged -logP	Old -logP
182	Mitotic Roles of Polo-Like Kinase	0.222844	0.00177828	1	0	1	0	0.00714733	0.0201135	0.652	2.75	0
237	Selenocysteine Biosynthesis II (Archaea and Eukaryotes)	0.200909	0.00977237	1	0	1	0	0.0355213	0.0768878	0.697	2.01	0
251	Phosphatidylcholine Biosynthesis I	0.230144	0.0134896	1	0	1	0	0.0479224	0.0979451	0.638	1.87	0

### Sheet: Old ONLY
These pathways only significantly enriched in OLD clock output
	Pathway	Young_pval	Aged_pval	Old_pval	Young_weight	Aged_weight	Old_weight	AWFisher_pval	AWFisher_qval	Young -logP	Aged -logP	Old -logP
108	Dilated Cardiomyopathy Signaling Pathway	0.301301	0.199067	0.000112202	0	0	1	0.000498451	0.00236764	0.521	0.701	3.95
118	Signaling by Rho Family GTPases	0.187932	0.174985	0.000177828	0	0	1	0.000779279	0.00338788	0.726	0.757	3.75
122	Agranulocyte Adhesion and Diapedesis	0.528445	1	0.000213796	0	0	1	0.000931401	0.00391646	0.277	0	3.67
124	RHOGDI Signaling	0.391742	1	0.000223872	0	0	1	0.00097382	0.00400374	0.407	0	3.65
133	Oxytocin Signaling Pathway	0.0912011	0.206063	0.000269153	0	0	1	0.00116359	0.00448813	1.04	0.686	3.57
144	Netrin Signaling	0.27227	1	0.000398107	0	0	1	0.00169801	0.00604915	0.565	0	3.4
148	Cellular Effects of Sildenafil (Viagra)	0.18197	1	0.000512861	0	0	1	0.00216769	0.00751369	0.74	0	3.29
170	White Adipose Tissue Browning Pathway	0.381944	1	0.00107152	0	0	1	0.00440183	0.0132832	0.418	0	2.97
187	IL-1 Signaling	0.140929	0.467735	0.00218776	0	0	1	0.00870927	0.0238923	0.851	0.33	2.66
197	Inhibition of Angiogenesis by TSP1	0.127938	0.226986	0.00363078	0	0	1	0.014074	0.0364645	0.893	0.644	2.44
198	EGF Signaling	1	0.177828	0.00363078	0	0	1	0.014074	0.0364645	0	0.75	2.44
212	Sertoli Cell-Sertoli Cell Junction Signaling	0.138038	0.181134	0.00562341	0	0	1	0.02122	0.0513484	0.86	0.742	2.25
222	Corticotropin Releasing Hormone Signaling	0.466659	0.55847	0.00707946	0	0	1	0.0263102	0.060798	0.331	0.253	2.15
226	Calcium Signaling	0.539511	1	0.00776247	0	0	1	0.0286683	0.0647878	0.268	0	2.11
227	Intrinsic Prothrombin Activation Pathway	1	1	0.00776247	0	0	1	0.0286683	0.0647878	0	0	2.11
248	Apelin Liver Signaling Pathway	0.247172	0.502343	0.0123027	0	0	1	0.0439981	0.0910122	0.607	0.299	1.91
250	GABA Receptor Signaling	1	1	0.0128825	0	0	1	0.0459211	0.0942301	0	0	1.89

### Sheet: Aged+Old Only
Aged+Old Only pathways
	Pathway	Young_pval	Aged_pval	Old_pval	Young_weight	Aged_weight	Old_weight	AWFisher_pval	AWFisher_qval	Young -logP	Aged -logP	Old -logP
114	NAD Signaling Pathway	0.191867	0.0190546	0.00057544	0	1	1	0.000601659	0.00270747	0.717	1.72	3.24
204	Reelin Signaling in Neurons	0.181134	0.00630957	0.0891251	0	1	1	0.0181877	0.0452926	0.742	2.2	1.05
245	IL-17 Signaling	0.250035	0.0616595	0.0251189	0	1	1	0.0415561	0.0870134	0.602	1.21	1.6

### Sheet: Young+Old ONLY
Muscle is weird - this is the largest set of these pathways…
	Pathway	Young_pval	Aged_pval	Old_pval	Young_weight	Aged_weight	Old_weight	AWFisher_pval	AWFisher_qval	Young -logP	Aged -logP	Old -logP
1	Pulmonary Fibrosis Idiopathic Signaling Pathway	1.28825e-09	0.0933254	1.44544e-08	1	0	1	4.23242e-15	2.17123e-12	8.89	1.03	7.84
3	Molecular Mechanisms of Cancer	9.77237e-09	0.0870964	4.2658e-05	1	0	1	6.80127e-11	1.16302e-08	8.01	1.06	4.37
8	Pulmonary Healing Signaling Pathway	1.47911e-05	0.430527	5.62341e-06	1	0	1	1.06596e-08	6.83544e-07	4.83	0.366	5.25
9	Glioblastoma Multiforme Signaling	7.94328e-08	0.474242	0.00147911	1	0	1	1.48026e-08	8.43747e-07	7.1	0.324	2.83
10	Axonal Guidance Signaling	0.000141254	0.368129	1.38038e-06	1	0	1	2.3959e-08	1.22909e-06	3.85	0.434	5.86
13	Protein Kinase A Signaling	1.99526e-05	0.0758578	3.16228e-05	1	0	1	7.29806e-08	2.87993e-06	4.7	1.12	4.5
14	Regulation of the Epithelial-Mesenchymal Transition Pathway	3.16228e-06	0.258821	0.000331131	1	0	1	1.17749e-07	4.31466e-06	5.5	0.587	3.48
16	Regulation Of The Epithelial Mesenchymal Transition By Growth Factors Pathway	2.39883e-06	0.247172	0.00104713	1	0	1	2.68069e-07	8.59495e-06	5.62	0.607	2.98
22	Hepatic Fibrosis / Hepatic Stellate Cell Activation	0.00218776	1	4.16869e-06	1	0	1	8.97049e-07	2.09175e-05	2.66	0	5.38
24	Colorectal Cancer Metastasis Signaling	6.76083e-05	1	0.000199526	1	0	1	1.29418e-06	2.70208e-05	4.17	0	3.7
26	Renin-Angiotensin Signaling	0.000158489	1	0.000102329	1	0	1	1.53791e-06	3.03442e-05	3.8	0	3.99
27	IL-3 Signaling	5.62341e-06	0.157036	0.00363078	1	0	1	1.90809e-06	3.62537e-05	5.25	0.804	2.44
30	14-3-3-mediated Signaling	6.60693e-05	0.12106	0.000660693	1	0	1	3.88401e-06	6.64166e-05	4.18	0.917	3.18
31	Role of NANOG in Mammalian Embryonic Stem Cell Pluripotency	1.86209e-06	0.1	0.025704	1	0	1	4.23268e-06	7.0044e-05	5.73	1	1.59
34	Prolactin Signaling	0.000301995	0.193197	0.00020893	1	0	1	5.47603e-06	8.2002e-05	3.52	0.714	3.68
35	IGF-1 Signaling	0.000436516	0.141906	0.000147911	1	0	1	5.59468e-06	8.2002e-05	3.36	0.848	3.83
38	Integrin Signaling	1.31826e-05	0.204174	0.00707946	1	0	1	7.87837e-06	0.000106358	4.88	0.69	2.15
39	Thrombopoietin Signaling	9.12011e-05	0.232809	0.00114815	1	0	1	8.76538e-06	0.000115298	4.04	0.633	2.94
44	Melanoma Signaling	7.58578e-05	0.145881	0.00239883	1	0	1	1.4599e-05	0.000170211	4.12	0.836	2.62
46	GŒ±12/13 Signaling	0.0251189	0.140929	7.94328e-06	1	0	1	1.58901e-05	0.000174577	1.6	0.851	5.1
48	Ovarian Cancer Signaling	7.4131e-05	0.40738	0.00301995	1	0	1	1.7664e-05	0.000185107	4.13	0.39	2.52
50	ERBB4 Signaling	0.000812831	0.539511	0.000281838	1	0	1	1.80416e-05	0.000185107	3.09	0.268	3.55
54	LPS-stimulated MAPK Signaling	0.000275423	0.187932	0.00107152	1	0	1	2.27616e-05	0.000214254	3.56	0.726	2.97
56	ERBB Signaling	0.000165959	0.238232	0.00194984	1	0	1	2.47656e-05	0.000226871	3.78	0.623	2.71
58	Chronic Myeloid Leukemia Signaling	8.51138e-06	0.540754	0.0512861	1	0	1	3.25663e-05	0.000288043	5.07	0.267	1.29
59	Relaxin Signaling	0.0120226	0.228034	3.71535e-05	1	0	1	3.32586e-05	0.000289181	1.92	0.642	4.43
62	IL-8 Signaling	0.0114815	0.196789	4.7863e-05	1	0	1	4.01851e-05	0.0003325	1.94	0.706	4.32
63	Endothelin-1 Signaling	0.00199526	1	0.000281838	1	0	1	4.10381e-05	0.000334167	2.7	0	3.55
64	P2Y Purigenic Receptor Signaling Pathway	0.00323594	0.133968	0.00018197	1	0	1	4.27983e-05	0.000339717	2.49	0.873	3.74
65	Glioma Invasiveness Signaling	0.00138038	0.304089	0.000436516	1	0	1	4.37063e-05	0.000339717	2.86	0.517	3.36
66	Thrombin Signaling	0.0120226	0.110917	5.01187e-05	1	0	1	4.37063e-05	0.000339717	1.92	0.955	4.3
67	VEGF Family Ligand-Receptor Interactions	0.00363078	0.383707	0.000177828	1	0	1	4.65467e-05	0.000356395	2.44	0.416	3.75
72	Cardiac Œ≤-adrenergic Signaling	0.00616595	1	0.000141254	1	0	1	6.11294e-05	0.000435547	2.21	0	3.85
79	UVC-Induced MAPK Signaling	0.000501187	0.152055	0.00263027	1	0	1	8.90877e-05	0.000578506	3.3	0.818	2.58
80	Glioma Signaling	0.000186209	0.110917	0.00891251	1	0	1	0.000109788	0.000695321	3.73	0.955	2.05
81	Endometrial Cancer Signaling	0.000316228	0.211836	0.00524807	1	0	1	0.000109788	0.000695321	3.5	0.674	2.28
84	Tumor Microenvironment Pathway	0.000954993	0.196789	0.0020893	1	0	1	0.000129742	0.00079235	3.02	0.706	2.68
85	Germ Cell-Sertoli Cell Junction Signaling	0.00162181	0.169044	0.00147911	1	0	1	0.000153299	0.000914448	2.79	0.772	2.83
86	Actin Cytoskeleton Signaling	0.0371535	0.472063	6.45654e-05	1	0	1	0.000153299	0.000914448	1.43	0.326	4.19
87	GP6 Signaling Pathway	0.0186209	0.433511	0.000144544	1	0	1	0.000170134	0.0010032	1.73	0.363	3.84
88	VEGF Signaling	0.000275423	0.121899	0.0107152	1	0	1	0.000184912	0.00106584	3.56	0.914	1.97
89	Sphingosine-1-phosphate Signaling	0.00154882	0.211836	0.00190546	1	0	1	0.000184912	0.00106584	2.81	0.674	2.72
90	Natural Killer Cell Signaling	0.00281838	0.158855	0.00138038	1	0	1	0.000237331	0.00135279	2.55	0.799	2.86
91	p70S6K Signaling	0.00114815	0.271019	0.00346737	1	0	1	0.000242313	0.00136601	2.94	0.567	2.46
96	Leptin Signaling in Obesity	0.0018197	0.325837	0.00301995	1	0	1	0.000323965	0.00171334	2.74	0.487	2.52
97	GDNF Family Ligand-Receptor Interactions	0.0018197	0.141906	0.00301995	1	0	1	0.000323965	0.00171334	2.74	0.848	2.52
98	Regulation Of The Epithelial Mesenchymal Transition In Development Pathway	0.00457088	0.404576	0.00123027	1	0	1	0.000330744	0.00173134	2.34	0.393	2.91
101	ERK/MAPK Signaling	0.000954993	0.338065	0.0074131	1	0	1	0.000406742	0.00206593	3.02	0.471	2.13
103	Role of Tissue Factor in Cancer	0.000338844	0.194089	0.0218776	1	0	1	0.000423895	0.00211125	3.47	0.712	1.66
104	Leukocyte Extravasation Signaling	0.0020893	0.402717	0.00363078	1	0	1	0.000432738	0.00211423	2.68	0.395	2.44
105	NF-Œ∫B Activation by Viruses	0.00218776	0.341193	0.00346737	1	0	1	0.000432738	0.00211423	2.66	0.467	2.46
107	Thyroid Cancer Signaling	0.00239883	0.157036	0.00363078	1	0	1	0.000489747	0.00234804	2.62	0.804	2.44
108	Dilated Cardiomyopathy Signaling Pathway	0.301301	0.199067	0.000112202	0	0	1	0.000498451	0.00236764	0.521	0.701	3.95
109	Role of Macrophages, Fibroblasts and Endothelial Cells in Rheumatoid Arthritis	0.00102329	0.247172	0.00891251	1	0	1	0.00051035	0.00240192	2.99	0.607	2.05
111	Agrin Interactions at Neuromuscular Junction	0.000229087	0.283139	0.042658	1	0	1	0.000542867	0.00250893	3.64	0.548	1.37
116	Neurotrophin/TRK Signaling	0.0213796	0.141906	0.000549541	1	0	1	0.000639901	0.00282991	1.67	0.848	3.26
117	fMLP Signaling in Neutrophils	0.00107152	1	0.011749	1	0	1	0.000680535	0.00298388	2.97	0	1.93
118	Signaling by Rho Family GTPases	0.187932	0.174985	0.000177828	0	0	1	0.000779279	0.00338788	0.726	0.757	3.75
120	Production of Nitric Oxide and Reactive Oxygen Species in Macrophages	0.00467735	0.134896	0.00331131	1	0	1	0.00081829	0.00349819	2.33	0.87	2.48
121	Erythropoietin Signaling Pathway	0.000851138	0.503501	0.0186209	1	0	1	0.000835195	0.00354095	3.07	0.298	1.73
122	Agranulocyte Adhesion and Diapedesis	0.528445	1	0.000213796	0	0	1	0.000931401	0.00391646	0.277	0	3.67
124	RHOGDI Signaling	0.391742	1	0.000223872	0	0	1	0.00097382	0.00400374	0.407	0	3.65
125	Melanocyte Development and Pigmentation Signaling	0.00870964	0.467735	0.00218776	1	0	1	0.000983374	0.00400374	2.06	0.33	2.66
126	RAC Signaling	0.0676083	0.497737	0.000281838	1	0	1	0.000983374	0.00400374	1.17	0.303	3.55
128	CCR3 Signaling in Eosinophils	0.00141254	0.148936	0.0138038	1	0	1	0.00100362	0.00402233	2.85	0.827	1.86
129	CD27 Signaling in Lymphocytes	0.00467735	0.190985	0.0042658	1	0	1	0.00102428	0.00404198	2.33	0.719	2.37
130	Apoptosis Signaling	0.000436516	1	0.0457088	1	0	1	0.00102428	0.00404198	3.36	0	1.34
131	HOTAIR Regulatory Pathway	0.0776247	0.141906	0.000263027	1	0	1	0.00104536	0.00409368	1.11	0.848	3.58
132	Non-Small Cell Lung Cancer Signaling	0.000660693	0.454988	0.0316228	1	0	1	0.00106687	0.00414626	3.18	0.342	1.5
133	Oxytocin Signaling Pathway	0.0912011	0.206063	0.000269153	0	0	1	0.00116359	0.00448813	1.04	0.686	3.57
136	Macropinocytosis Signaling	0.0018197	0.325837	0.0141254	1	0	1	0.00128121	0.00479753	2.74	0.487	1.85
137	Sperm Motility	0.000501187	1	0.0512861	1	0	1	0.00128121	0.00479753	3.3	0	1.29
139	Gap Junction Signaling	0.00660693	1	0.0042658	1	0	1	0.00138963	0.00502027	2.18	0	2.37
140	Fc Epsilon RI Signaling	0.000398107	0.202768	0.0707946	1	0	1	0.00138963	0.00502027	3.4	0.693	1.15
141	Angiopoietin Signaling	0.000501187	0.33266	0.0562341	1	0	1	0.00138963	0.00502027	3.3	0.478	1.25
142	eNOS Signaling	0.0331131	0.244906	0.000851138	1	0	1	0.00138963	0.00502027	1.48	0.611	3.07
143	Synaptic Long Term Potentiation	0.000933254	0.445656	0.0346737	1	0	1	0.00156943	0.00563019	3.03	0.351	1.46
144	Netrin Signaling	0.27227	1	0.000398107	0	0	1	0.00169801	0.00604915	0.565	0	3.4
145	Role of NFAT in Cardiac Hypertrophy	0.0354813	0.236048	0.00104713	1	0	1	0.00177213	0.00626966	1.45	0.627	2.98
147	GNRH Signaling	0.047863	0.238781	0.000954993	1	0	1	0.00212542	0.00741729	1.32	0.622	3.02
148	Cellular Effects of Sildenafil (Viagra)	0.18197	1	0.000512861	0	0	1	0.00216769	0.00751369	0.74	0	3.29
149	G-Protein Coupled Receptor Signaling	0.0275423	1	0.0017378	1	0	1	0.00221289	0.00761887	1.56	0	2.76
154	GŒ±q Signaling	0.00154882	0.164816	0.0416869	1	0	1	0.0028742	0.00951269	2.81	0.783	1.38
155	Role of Osteoblasts, Osteoclasts and Chondrocytes in Rheumatoid Arthritis	0.0186209	0.381066	0.00346737	1	0	1	0.0028742	0.00951269	1.73	0.419	2.46
157	Virus Entry via Endocytic Pathways	0.00151356	1	0.0457088	1	0	1	0.00305246	0.00997397	2.82	0	1.34
159	PEDF Signaling	0.001	0.18281	0.0724436	1	0	1	0.00317729	0.0101872	3	0.738	1.14
160	Wound Healing Signaling Pathway	0.0239883	0.501187	0.00301995	1	0	1	0.00317729	0.0101872	1.62	0.3	2.52
161	Œ±-Adrenergic Signaling	0.0177828	0.547016	0.0042658	1	0	1	0.00330712	0.0105376	1.75	0.262	2.37
162	Bladder Cancer Signaling	0.00114815	1	0.0676083	1	0	1	0.00337397	0.0106842	2.94	0	1.17
167	Estrogen-Dependent Breast Cancer Signaling	0.025704	0.157036	0.00363078	1	0	1	0.00395874	0.0121607	1.59	0.804	2.44
169	Paxillin Signaling	0.00645654	1	0.0162181	1	0	1	0.00437351	0.0132758	2.19	0	1.79
170	White Adipose Tissue Browning Pathway	0.381944	1	0.00107152	0	0	1	0.00440183	0.0132832	0.418	0	2.97
171	BMP signaling pathway	0.00131826	0.199067	0.0812831	1	0	1	0.00446143	0.0133065	2.88	0.701	1.09
172	Cholecystokinin/Gastrin-mediated Signaling	0.00436516	0.20797	0.0245471	1	0	1	0.00446143	0.0133065	2.36	0.682	1.61
176	Nitric Oxide Signaling in the Cardiovascular System	0.0724436	0.20797	0.0018197	1	0	1	0.0053347	0.0155494	1.14	0.682	2.74
178	Role of JAK1 and JAK3 in Œ≥c Cytokine Signaling	0.00371535	0.274789	0.040738	1	0	1	0.00600758	0.0172173	2.43	0.561	1.39
179	SPINK1 General Cancer Pathway	0.00371535	0.274789	0.040738	1	0	1	0.00600758	0.0172173	2.43	0.561	1.39
183	UVB-Induced MAPK Signaling	0.0114815	0.158125	0.0162181	1	0	1	0.007175	0.0201135	1.94	0.801	1.79
187	IL-1 Signaling	0.140929	0.467735	0.00218776	0	0	1	0.00870927	0.0238923	0.851	0.33	2.66
188	Ephrin Receptor Signaling	0.0074131	0.283139	0.0363078	1	0	1	0.00981982	0.0267956	2.13	0.548	1.44
189	PAK Signaling	0.0114815	0.380189	0.0239883	1	0	1	0.0100135	0.0270364	1.94	0.42	1.62
190	PD-1, PD-L1 cancer immunotherapy pathway	0.00562341	0.534564	0.0489779	1	0	1	0.0100135	0.0270364	2.25	0.272	1.31
197	Inhibition of Angiogenesis by TSP1	0.127938	0.226986	0.00363078	0	0	1	0.014074	0.0364645	0.893	0.644	2.44
198	EGF Signaling	1	0.177828	0.00363078	0	0	1	0.014074	0.0364645	0	0.75	2.44
203	Ephrin B Signaling	0.0489779	0.297167	0.0112202	1	0	1	0.0178444	0.0450944	1.31	0.527	1.95
206	FLT3 Signaling in Hematopoietic Progenitor Cells	0.00891251	0.354813	0.0630957	1	0	1	0.0181877	0.0452926	2.05	0.45	1.2
208	Actin Nucleation by ARP-WASP Complex	0.020893	0.447713	0.030903	1	0	1	0.0203873	0.0502822	1.68	0.349	1.51
210	Growth Hormone Signaling	0.0151356	0.289734	0.0446684	1	0	1	0.0211759	0.0513484	1.82	0.538	1.35
212	Sertoli Cell-Sertoli Cell Junction Signaling	0.138038	0.181134	0.00562341	0	0	1	0.02122	0.0513484	0.86	0.742	2.25
215	ERK5 Signaling	0.0162181	0.571479	0.0457088	1	0	1	0.0228411	0.0545	1.79	0.243	1.34
216	FcŒ≥ Receptor-mediated Phagocytosis in Macrophages and Monocytes	0.00758578	0.454988	0.1	1	0	1	0.0232766	0.0550969	2.12	0.342	1
219	TNFR1 Signaling	0.0114815	1	0.074131	1	0	1	0.0255761	0.059911	1.94	0	1.13
220	FGF Signaling	0.0120226	0.18281	0.0724436	1	0	1	0.0260615	0.0607708	1.92	0.738	1.14
222	Corticotropin Releasing Hormone Signaling	0.466659	0.55847	0.00707946	0	0	1	0.0263102	0.060798	0.331	0.253	2.15
223	cAMP-mediated signaling	0.0125893	1	0.0724436	1	0	1	0.0270594	0.0619709	1.9	0	1.14
224	1D-myo-inositol Hexakisphosphate Biosynthesis II (Mammalian)	0.0229087	0.365595	0.0398107	1	0	1	0.0270594	0.0619709	1.64	0.437	1.4
226	Calcium Signaling	0.539511	1	0.00776247	0	0	1	0.0286683	0.0647878	0.268	0	2.11
227	Intrinsic Prothrombin Activation Pathway	1	1	0.00776247	0	0	1	0.0286683	0.0647878	0	0	2.11
230	WNT/Ca+ pathway	0.00891251	0.508159	0.118032	1	0	1	0.0303951	0.0677943	2.05	0.294	0.928
234	Acute Phase Response Signaling	0.0194984	0.219786	0.060256	1	0	1	0.0332477	0.0728892	1.71	0.658	1.22
235	CDK5 Signaling	0.0588844	1	0.0204174	1	0	1	0.0338736	0.0739454	1.23	0	1.69
239	Neuropathic Pain Signaling In Dorsal Horn Neurons	0.0323594	0.502343	0.0416869	1	0	1	0.0371775	0.0797994	1.49	0.299	1.38
241	tRNA Splicing	0.0263027	1	0.0549541	1	0	1	0.0393071	0.0833246	1.58	0	1.26
242	Apelin Pancreas Signaling Pathway	0.0263027	1	0.0549541	1	0	1	0.0393071	0.0833246	1.58	0	1.26
243	CD40 Signaling	0.0112202	0.261216	0.130918	1	0	1	0.0398208	0.0837216	1.95	0.583	0.883
244	IL-17A Signaling in Airway Cells	0.0112202	0.261216	0.130918	1	0	1	0.0398208	0.0837216	1.95	0.583	0.883
248	Apelin Liver Signaling Pathway	0.247172	0.502343	0.0123027	0	0	1	0.0439981	0.0910122	0.607	0.299	1.91
249	Synaptic Long Term Depression	0.0562341	1	0.030903	1	0	1	0.0455877	0.0939217	1.25	0	1.51
250	GABA Receptor Signaling	1	1	0.0128825	0	0	1	0.0459211	0.0942301	0	0	1.89
252	HMGB1 Signaling	0.0204174	0.28119	0.0954993	1	0	1	0.0499742	0.101733	1.69	0.551	1.02
